# The transcriptional response in mosquitoes distinguishes between fungi and bacteria but not Gram types

**DOI:** 10.1101/2023.07.26.550663

**Authors:** Bretta Hixson, Louise Huot, Bianca Morejon, Xiaowei Yang, Peter Nagy, Kristin Michel, Nicolas Buchon

## Abstract

Mosquitoes are prolific vectors of human pathogens; a clear and accurate understanding of the organization of their antimicrobial defenses is crucial for informing the development of transmission control strategies. The canonical infection response in insects, as described in the insect model *Drosophila melanogaster*, is pathogen type-dependent, with distinct stereotypical responses to Gram-negative bacteria and Gram-positive bacteria/fungi mediated by the activation of the Imd and Toll pathways, respectively. To determine whether this pathogen-specific discrimination is shared by mosquitoes, we used RNAseq to capture the genome-wide transcriptional response of *Aedes aegypti* and *Anopheles gambiae* (*s.l.*) to systemic infection with Gram-negative bacteria, Gram-positive bacteria, yeasts, and filamentous fungi, as well as challenge with heat-killed Gram-negative, Gram-positive, and fungal pathogens. From the resulting data, we found that *Ae. aegypti* and *An. gambiae* both mount a core response to all categories of infection, and this response is highly conserved between the two species with respect to both function and orthology. When we compared the transcriptomes of mosquitoes infected with different types of bacteria, we observed that the intensity of the transcriptional response was correlated with both the virulence and growth rate of the infecting pathogen. Exhaustive comparisons of the transcriptomes of Gram-negative-challenged versus Gram-positive-challenged mosquitoes yielded no difference in either species. In *Ae. aegypti*, however, we identified transcriptional signatures specific to bacterial infection and to fungal infection. The bacterial infection response was dominated by the expression of defensins and cecropins, while the fungal infection response included the disproportionate upregulation of an uncharacterized family of glycine-rich proteins. These signatures were also observed in *Ae. aegypti* challenged with heat-killed bacteria and fungi, indicating that this species can discriminate between molecular patterns that are specific to bacteria and to fungi.
