## Supplemental Table 3 GO interpro & defense gene enrichment for "The transcriptional response in mosquitoes distinguishes between fungi and bacteria but not Gram types"

### Sheet: GO
Species	GO.ID	Group	Term	Category size	In set	classicFisher	Set	GO	Genes	Gene Symbols	Gene descriptions
Aedes aegypti aegypti	GO:0004252	Biosynthesis & Catabolism	serine-type endopeptidase activity	345	72	4.81e-51	Up Core	MF	AAEL029073, AAEL029072, AAEL024669, AAEL023587, AAEL023229, AAEL022775, AAEL021257, AAEL020853, AAEL020706, AAEL020362, AAEL019853, AAEL019781, AAEL019768, AAEL019767, AAEL019633, AAEL019590, AAEL019564, AAEL015533, AAEL015527, AAEL015465, AAEL015432, AAEL015430, AAEL014354, AAEL014350, AAEL014349, AAEL013284, AAEL013245, AAEL013032, AAEL011622, AAEL010867, AAEL010773, AAEL009722, AAEL009244, AAE…	N/A, N/A, N/A, N/A, N/A, N/A, N/A, N/A, N/A, N/A, N/A, N/A, N/A, N/A, N/A, N/A, N/A, N/A, N/A, N/A, N/A, CLIPB19, CLIPB43, N/A, CLIPB15, LT1, CLIPB28, N/A, N/A, N/A, CLIPE10, N/A, N/A, SCRASP1, N/A, CLIPB27, N/A, N/A, CLIPC3, CLIPC2, N/A, N/A, N/A, N/A, CLIPB42, N/A, CLIPE8, N/A, CLIPB37, CLIPB46, CLIPB5, CLIPB39, N/A, CLIPB13A, N/A, N/A, N/A, CLIPA1, N/A, N/A, N/A, N/A, N/A, N/A, N/A, N/A, N/A, …	unspecified product, unspecified product, unspecified product, unspecified product, unspecified product, unspecified product, unspecified product, unspecified product, unspecified product, unspecified product, unspecified product, unspecified product, unspecified product, unspecified product, unspecified product, unspecified product, unspecified product, unspecified product, unspecified product, …
Anopheles gambiae	GO:0004252	Biosynthesis & Catabolism	serine-type endopeptidase activity	362	50	5.48e-24	Up Core	MF	AGAP000290, AGAP001648, AGAP001707, AGAP001798, AGAP003057, AGAP003246, AGAP003247, AGAP003248, AGAP003250, AGAP003626, AGAP003627, AGAP003689, AGAP003691, AGAP003960, AGAP005625, AGAP005706, AGAP006710, AGAP006711, AGAP007043, AGAP008403, AGAP009214, AGAP009215, AGAP009217, AGAP009220, AGAP009273, AGAP009844, AGAP009849, AGAP010530, AGAP010545, AGAP010730, AGAP010731, AGAP010833, AGAP011780, AGA…	CLIPA27, CLIPB17, N/A, N/A, CLIPB8, CLIPB2, CLIPB19, N/A, CLIPB4, N/A, N/A, CLIPC7, N/A, N/A, SCRASP1, N/A, CHYM2, chym3, N/A, N/A, N/A, CLIPB18, CLIPB12, N/A, N/A, CLIPB15, N/A, CLIPE4, N/A, N/A, CLIPA8, CLIPB14, CLIPA4, CLIPA12, CLIPA5, CLIPA14, CLIPA6, CLIPA2, CLIPA1, CLIPA7, CLIPB20, N/A, N/A, CLIPB36, N/A, N/A, N/A, SPCLIP1, CLIPE5, N/A,	CLIP-domain serine protease, CLIP-domain serine protease, unspecified product, unspecified product, CLIP-domain serine protease, CLIP-domain serine protease, CLIP-domain serine protease, unspecified product, CLIP-domain serine protease, unspecified product, Peptidase S1 domain-containing protein [Source:UniProtKB/TrEMBL;Acc:A0A1S4GIM2], CLIP-domain serine protease [Source:UniProtKB/TrEMBL;Acc:A0A…
Anopheles gambiae	GO:0006520	Biosynthesis & Catabolism	cellular amino acid metabolic process	286	18	9.16e-05	Down Core	BP	AGAP009798, AGAP009609, AGAP008632, AGAP008141, AGAP006548, AGAP005948, AGAP005581, AGAP005009, AGAP004802, AGAP004742, AGAP003860, AGAP003030, AGAP002761, AGAP002721, AGAP002518, AGAP002378, AGAP002091, AGAP001124, AGAP001116,	N/A, N/A, N/A, N/A, N/A, kh, N/A, N/A, N/A, N/A, N/A, N/A, N/A, N/A, N/A, N/A, N/A, N/A, N/A,	protein kinase, cGMP-dependent, homogentisate 1,2-dioxygenase, alpha-aminoadipic semialdehyde synthase, argininosuccinate lyase, glycine cleavage system H protein, Kynurenine 3-monooxygenase [Source:UniProtKB/Swiss-Prot;Acc:Q7Q6A7], 3-hydroxyisobutyrate dehydrogenase [Source:UniProtKB/TrEMBL;Acc:Q7PNN6], Pyrroline-5-carboxylate reductase [Source:UniProtKB/TrEMBL;Acc:Q7PPH9], 4-hydroxyphenylpyruva…
Anopheles gambiae	GO:0006629	Biosynthesis & Catabolism	lipid metabolic process	330	14	0.0195949	Down Core	BP	AGAP029277, AGAP011827, AGAP011603, AGAP010156, AGAP009176, AGAP008915, AGAP008487, AGAP007599, AGAP007593, AGAP005175, AGAP004742, AGAP004731, AGAP003209, AGAP002593, AGAP002503, AGAP002353, AGAP000211, AGAP000210,	N/A, N/A, N/A, N/A, N/A, N/A, N/A, N/A, N/A, N/A, N/A, N/A, N/A, N/A, N/A, N/A, N/A, N/A,	Lipase domain-containing protein [Source:UniProtKB/TrEMBL;Acc:A0A453Z0M8], acetyl-CoA acyltransferase, Long-chain acyl-CoA synthetase [Source:UniProtKB/TrEMBL;Acc:A0A1S4H733], ATP citrate lyase, fatty acid synthase, animal type, gamma-glutamyltranspeptidase, Sphingomyelin phosphodiesterase [Source:UniProtKB/TrEMBL;Acc:Q7Q4M5], monolysocardiolipin acyltransferase, glycerol-3-phosphate dehydrogenas…
Anopheles gambiae	GO:0006520	Biosynthesis & Catabolism	cellular amino acid metabolic process	286	13	0.033266	Up Core	BP	AGAP011805, AGAP009701, AGAP009563, AGAP009091, AGAP007421, AGAP006670, AGAP005847, AGAP005712, AGAP005153, AGAP004880, AGAP003688, AGAP002101, AGAP001021, AGAP000162,	N/A, Aats-ala, N/A, N/A, N/A, N/A, N/A, N/A, N/A, N/A, N/A, N/A, N/A, N/A,	ornithine decarboxylase, Alanyl-tRNA synthetase [Source:UniProtKB/TrEMBL;Acc:A0A1S4H1T1], Myotubularin related protein 2 [Source:UniProtKB/TrEMBL;Acc:A0A1S4H1F2], aromatic-L-amino-acid decarboxylase, unspecified product, gamma-glutamyl hydrolase, hydroxymethylglutaryl-CoA synthase, phenylalanine-4-hydroxylase, cysteine dioxygenase, L-lactate dehydrogenase [Source:UniProtKB/TrEMBL;Acc:Q7Q981], thr…
Aedes aegypti aegypti	GO:0004252	Biosynthesis & Catabolism	serine-type endopeptidase activity	345	11	0.00018583	Down Core	MF	AAEL001674, AAEL001690, AAEL001693, AAEL002347, AAEL006902, AAEL007432, AAEL007601, AAEL008769, AAEL008784, AAEL009843, AAEL023729,
Anopheles gambiae	GO:0004252	Biosynthesis & Catabolism	serine-type endopeptidase activity	362	10	0.193533	Down Core	MF	AGAP001198, AGAP001199, AGAP005065, AGAP006707, AGAP008290, AGAP008292, AGAP008293, AGAP008294, AGAP008295, AGAP010968,	N/A, N/A, N/A, N/A, TRYP6, TRYP4, TRYP7, TRYP3, TRYP2, CLIPA9,	chymotrypsin, serine protease, unspecified product, serine-type enodpeptidase, trypsin 6, trypsin 4, trypsin 7, trypsin 3, trypsin 2, CLIP-domain serine protease,
Anopheles gambiae	GO:0006629	Biosynthesis & Catabolism	lipid metabolic process	330	10	0.347549	Up Core	BP	AGAP029758, AGAP029624, AGAP029607, AGAP012388, AGAP011992, AGAP011478, AGAP010386, AGAP010056, AGAP009563, AGAP005847, AGAP003350, AGAP001652, AGAP000402,	N/A, SOCS, N/A, N/A, N/A, N/A, N/A, N/A, N/A, N/A, N/A, N/A, N/A,	Acyl-coenzyme A oxidase [Source:UniProtKB/TrEMBL;Acc:A0A453Z121], suppressor of cytokine signaling, Lipase_3 domain-containing protein [Source:UniProtKB/TrEMBL;Acc:A0A453Z0V9], DUF1298 domain-containing protein [Source:UniProtKB/TrEMBL;Acc:A0A1S4H926], lysosomal acid lipase, unspecified product, Translocating chain-associated membrane protein 2, hexosaminidase, Myotubularin related protein 2 [Sou…
Aedes aegypti	GO:0006629	Biosynthesis & Catabolism	lipid metabolic process	289	9	0.00448852	Down Core	BP	AAEL026069, AAEL007080, AAEL006381, AAEL004933, AAEL003873, AAEL003203, AAEL001837, AAEL001593, AAEL001194,	N/A, N/A, N/A, N/A, N/A, N/A, N/A, N/A, FAS1,	unspecified product, glycerol-3-phosphate acyltransferase, sphingomyelin phosphodiesterase, lysosomal acid lipase, putative, Glycerol-3-phosphate dehydrogenase [Source:UniProtKB/TrEMBL;Acc:Q17E82], fatty acid desaturase, putative, Lipase [Source:UniProtKB/TrEMBL;Acc:A0A1S4EZX5], glycerol-3-phosphate dehydrogenase, fatty acid synthase,
Aedes aegypti	GO:0008237	Biosynthesis & Catabolism	metallopeptidase activity	165	9	1.23e-05	Down Core	MF	AAEL023559, AAEL020609, AAEL015247, AAEL014516, AAEL010782, AAEL010776, AAEL005821, AAEL003424, AAEL001863,	N/A, N/A, N/A, N/A, N/A, N/A, N/A, N/A, N/A,	unspecified product, unspecified product, unspecified product, metalloproteinase, putative, carboxypeptidase, carboxypeptidase, alanyl aminopeptidase, zinc carboxypeptidase, zinc carboxypeptidase,
Anopheles gambiae	GO:0009063	Biosynthesis & Catabolism	cellular amino acid catabolic process	56	9	4.36e-06	Down Core	BP	AGAP009609, AGAP008632, AGAP006548, AGAP005948, AGAP005581, AGAP003860, AGAP002761, AGAP002721, AGAP001124, AGAP001116,	N/A, N/A, N/A, kh, N/A, N/A, N/A, N/A, N/A, N/A,	homogentisate 1,2-dioxygenase, alpha-aminoadipic semialdehyde synthase, glycine cleavage system H protein, Kynurenine 3-monooxygenase [Source:UniProtKB/Swiss-Prot;Acc:Q7Q6A7], 3-hydroxyisobutyrate dehydrogenase [Source:UniProtKB/TrEMBL;Acc:Q7PNN6], proline dehydrogenase, 3-methylcrotonyl-CoA carboxylase beta subunit, Tryptophan 2,3-dioxygenase [Source:UniProtKB/Swiss-Prot;Acc:O77457], Aminomethyl…
Aedes aegypti	GO:0006520	Biosynthesis & Catabolism	cellular amino acid metabolic process	264	6	0.761323	Up Core	BP	AAEL026440, AAEL017029, AAEL012764, AAEL008006, AAEL000271, AAEL000213,	N/A, N/A, N/A, N/A, N/A, N/A,	unspecified product, unspecified product, unspecified product, 3-hydroxyacyl-coa dehyrogenase, gamma-glutamyl hydrolase, d-amino acid oxidase,
Aedes aegypti	GO:0006629	Biosynthesis & Catabolism	lipid metabolic process	289	6	0.831679	Up Core	BP	AAEL027829, AAEL022132, AAEL021232, AAEL012341, AAEL008006, AAEL004278,	N/A, N/A, N/A, N/A, N/A, N/A,	unspecified product, unspecified product, unspecified product, lysosomal acid lipase, putative, 3-hydroxyacyl-coa dehyrogenase, unspecified product,
Aedes aegypti	GO:0006032	Biosynthesis & Catabolism	chitin catabolic process	23	6	3.09e-05	Up Core	BP	AAEL013262, AAEL002969, AAEL002964, AAEL002959, AAEL002023, AAEL001965,	N/A, N/A, N/A, N/A, N/A, N/A,	unspecified product, brain chitinase and chia, brain chitinase and chia, brain chitinase and chia, imaginal disc growth factor, imaginal disc growth factor,
Anopheles gambiae	GO:0008652	Biosynthesis & Catabolism	cellular amino acid biosynthetic process	64	5	0.0242526	Up Core	BP	AGAP005712, AGAP003688, AGAP002101, AGAP001021, AGAP000162,	N/A, N/A, N/A, N/A, N/A,	phenylalanine-4-hydroxylase, threonine aldolase, isoleucyl-tRNA synthetase, dihydropyrimidine dehydrogenase (NADP+), Cystathionine beta-synthase [Source:UniProtKB/TrEMBL;Acc:Q7QEV0],
Anopheles gambiae	GO:0006032	Biosynthesis & Catabolism	chitin catabolic process	30	5	0.000914376	Up Core	BP	AGAP013260, AGAP013166, AGAP013120, AGAP008060, AGAP006414,	Cht5-4, Cht5-1, Cht5-3, IDGF2, Cht8,	chitinase, chitinase, chitinase, imaginal disc growth factor 2, chitinase,
Anopheles gambiae	GO:0008652	Biosynthesis & Catabolism	cellular amino acid biosynthetic process	64	5	0.015622	Down Core	BP	AGAP008632, AGAP008141, AGAP005009, AGAP003860, AGAP003030, AGAP002518,	N/A, N/A, N/A, N/A, N/A, N/A,	alpha-aminoadipic semialdehyde synthase, argininosuccinate lyase, Pyrroline-5-carboxylate reductase [Source:UniProtKB/TrEMBL;Acc:Q7PPH9], proline dehydrogenase, Pyruvate dehydrogenase E1 component subunit alpha [Source:UniProtKB/TrEMBL;Acc:Q7QDA6], delta-1-pyrroline-5-carboxylate synthetase,
Anopheles gambiae	GO:0016298	Biosynthesis & Catabolism	lipase activity	55	5	0.0048101	Down Core	MF	AGAP029277, AGAP008487, AGAP004731, AGAP002353, AGAP000211, AGAP000210,	N/A, N/A, N/A, N/A, N/A, N/A,	Lipase domain-containing protein [Source:UniProtKB/TrEMBL;Acc:A0A453Z0M8], Sphingomyelin phosphodiesterase [Source:UniProtKB/TrEMBL;Acc:Q7Q4M5], secretory phospholipase A2, lipase, triacylglycerol lipase, triacylglycerol lipase,
Aedes aegypti	GO:0006520	Biosynthesis & Catabolism	cellular amino acid metabolic process	264	4	0.340577	Down Core	BP	AAEL014600, AAEL013637, AAEL012974, AAEL002675,	N/A, N/A, N/A, N/A,	4-hydroxyphenylpyruvate dioxygenase, homogentisate 1,2-dioxygenase, Glycine cleavage system H protein [Source:UniProtKB/TrEMBL;Acc:Q0IE94], Arginase [Source:UniProtKB/TrEMBL;Acc:Q17HI3],
Anopheles gambiae	GO:0006633	Biosynthesis & Catabolism	fatty acid biosynthetic process	52	4	0.0312785	Down Core	BP	AGAP010156, AGAP009176, AGAP005175, AGAP004742, AGAP003209,	N/A, N/A, N/A, N/A, N/A,	ATP citrate lyase, fatty acid synthase, animal type, acetyl-CoA carboxylase / biotin carboxylase, Pyruvate carboxylase [Source:UniProtKB/TrEMBL;Acc:A7UUW7], C-4 methylsterol oxidase,
Anopheles gambiae	GO:0009063	Biosynthesis & Catabolism	cellular amino acid catabolic process	56	4	0.0558927	Up Core	BP	AGAP007421, AGAP005847, AGAP005712, AGAP005153, AGAP003688,	N/A, N/A, N/A, N/A, N/A,	unspecified product, hydroxymethylglutaryl-CoA synthase, phenylalanine-4-hydroxylase, cysteine dioxygenase, threonine aldolase,
Aedes aegypti	GO:0009063	Biosynthesis & Catabolism	cellular amino acid catabolic process	40	3	0.00978822	Down Core	BP	AAEL013637, AAEL012974, AAEL002675,	N/A, N/A, N/A,	homogentisate 1,2-dioxygenase, Glycine cleavage system H protein [Source:UniProtKB/TrEMBL;Acc:Q0IE94], Arginase [Source:UniProtKB/TrEMBL;Acc:Q17HI3],
Aedes aegypti	GO:0006633	Biosynthesis & Catabolism	fatty acid biosynthetic process	43	3	0.0119399	Down Core	BP	AAEL026069, AAEL003203, AAEL001194,	N/A, N/A, FAS1,	unspecified product, fatty acid desaturase, putative, fatty acid synthase,
Anopheles gambiae	GO:0008237	Biosynthesis & Catabolism	metallopeptidase activity	147	3	0.571478	Down Core	MF	AGAP009593, AGAP004563, AGAP003077,	, ANCE9, N/A,	,angiotensin-converting enzyme 9, glutamyl aminopeptidase,
Anopheles gambiae	GO:0006561	Biosynthesis & Catabolism	proline biosynthetic process	7	3	0.000393187	Down Core	BP	AGAP005009, AGAP003860, AGAP002518,	N/A, N/A, N/A,	Pyrroline-5-carboxylate reductase [Source:UniProtKB/TrEMBL;Acc:Q7PPH9]proline dehydrogenase, delta-1-pyrroline-5-carboxylate synthetase,
Anopheles gambiae	GO:0008237	Biosynthesis & Catabolism	metallopeptidase activity	147	3	0.721782	Up Core	MF	AGAP011654, AGAP004809, AGAP001881,	N/A, APN1, N/A,	membrane dipeptidase, alanyl aminopeptidase N 1, protease m1 zinc metalloprotease,
Aedes aegypti	GO:0009063	Biosynthesis & Catabolism	cellular amino acid catabolic process	40	3	0.101754	Up Core	BP	AAEL026440, AAEL017029, AAEL008006,	N/A, N/A, N/A,	unspecified product, unspecified product, 3-hydroxyacyl-coa dehyrogenase,
Anopheles gambiae	GO:0008239	Biosynthesis & Catabolism	dipeptidyl-peptidase activity	16	2	0.040166	Down Core	MF	AGAP004563, AGAP001240,	ANCE9, SP11372,	angiotensin-converting enzyme 9, unspecified product,
Anopheles gambiae	GO:0016298	Biosynthesis & Catabolism	lipase activity	55	2	0.405703	Up Core	MF	AGAP011992, AGAP001652,	N/A, N/A,	lysosomal acid lipase, lipase,
Anopheles gambiae	GO:0044206	Biosynthesis & Catabolism	UMP salvage	3	2	0.00195613	Up Core	BP	AGAP005209, AGAP000188,	N/A, N/A,	Uridine kinase [Source:UniProtKB/TrEMBL;Acc:Q5TSQ7], Uridine phosphorylase [Source:UniProtKB/TrEMBL;Acc:Q7PFX7],
Aedes aegypti	GO:0008652	Biosynthesis & Catabolism	cellular amino acid biosynthetic process	52	2	0.433093	Up Core	BP	AAEL026440, AAEL017029,	N/A, N/A,	unspecified product, unspecified product,
Aedes aegypti	GO:0016298	Biosynthesis & Catabolism	lipase activity	34	1	0.257579	Down Core	MF	AAEL006381	N/A	sphingomyelin phosphodiesterase
Aedes aegypti	GO:0006685	Biosynthesis & Catabolism	sphingomyelin catabolic process	4	1	0.0439277	Down Core	BP	AAEL006381	N/A	sphingomyelin phosphodiesterase
Anopheles gambiae	GO:0006685	Biosynthesis & Catabolism	sphingomyelin catabolic process	5	1	0.110148	Down Core	BP	AGAP008487	N/A	Sphingomyelin phosphodiesterase [Source:UniProtKB/TrEMBL;Acc:Q7Q4M5]
Anopheles gambiae	GO:0008239	Biosynthesis & Catabolism	dipeptidyl-peptidase activity	16	1	0.335657	Up Core	MF	AGAP011654	N/A	membrane dipeptidase
Anopheles gambiae	GO:0006212	Biosynthesis & Catabolism	uracil catabolic process	1	1	0.0258303	Up Core	BP	AGAP001021	N/A	dihydropyrimidine dehydrogenase (NADP+)
Aedes aegypti	GO:0006633	Biosynthesis & Catabolism	fatty acid biosynthetic process	43	1	0.708503	Up Core	BP	AAEL008006	N/A	3-hydroxyacyl-coa dehyrogenase
Aedes aegypti	GO:0008237	Biosynthesis & Catabolism	metallopeptidase activity	165	1	0.97835	Up Core	MF	AAEL002696	N/A	unspecified product
Aedes aegypti	GO:0016298	Biosynthesis & Catabolism	lipase activity	34	1	0.543543	Up Core	MF	AAEL027829, AAEL005749,	N/A, N/A,	unspecified product, lysosomal alpha-mannosidase (mannosidase alpha class 2b member 1),
Aedes aegypti	GO:0004252	Biosynthesis & Catabolism	Serine-type endopepeptidase (non-CLIP)	252	23	1.25e-08	Up Core	MF	AAEL002254, AAEL006136, AAEL007969, AAEL010867, AAEL015527, AAEL015533, AAEL005748, AAEL006434, AAEL006585, AAEL007109, AAEL008097, AAEL009244, AAEL010139, AAEL013032, AAEL013284, AAEL015432, AAEL019564, AAEL020362, AAEL020853, AAEL021257, AAEL025562, AAEL029072, AAEL029073	N/A, N/A, N/A, N/A, N/A, N/A, N/A, N/A, N/A, N/A, N/A, N/A, N/A, N/A, LT1, N/A, N/A, N/A, N/A, N/A, N/A, N/A, N/A
Anopheles gambiae	GO:0004252	Biosynthesis & Catabolism	Serine-type endopepeptidase (non-CLIP)	259	13	0.0139145	Up Core	MF	AGAP001707, AGAP003627, AGAP003960, AGAP007043, AGAP012946, AGAP013117, AGAP013221, AGAP029132, AGAP003626, AGAP005706, AGAP006710, AGAP006711, AGAP013252	N/A, N/A, N/A, N/A, N/A, N/A, N/A, N/A, N/A, N/A, CHYM2, chym3, N/A
Anopheles gambiae	GO:0004252	Biosynthesis & Catabolism	Serine-type endopepeptidase (non-CLIP)	259	11	0.193533	Down Core	MF	AAEL008769, AAEL009843, AAEL001674, AAEL001690, AAEL001693, AAEL002347, AAEL006902, AAEL007432, AAEL007601, AAEL008784, AAEL023729,	N/A, N/A, N/A, N/A, N/A, N/A, N/A, N/A, N/A, N/A, N/A,
Aedes aegypti	GO:0004252	Biosynthesis & Catabolism	Serine-type endopepeptidase (non-CLIP)	252	9	0.00018583	Down Core	MF	AGAP005065, AGAP008290, AGAP008292, AGAP008293, AGAP008294, AGAP008295, AGAP001198, AGAP001199, AGAP006707,	N/A, TRYP6, TRYP4, TRYP7, TRYP3, TRYP2, N/A, N/A, N/A,
Anopheles gambiae	GO:0004126	Defense	cytidine deaminase activity	1	1	0.025214	Up Core	MF	AGAP009489	N/A	Cytidine deaminase [Source:UniProtKB/TrEMBL;Acc:Q7QG43]
Aedes aegypti	GO:0004126	Defense	cytidine deaminase activity	2	1	0.0450102	Up Core	MF	AAEL006518	N/A	cytidine deaminase, putative
Anopheles gambiae	GO:0046933	Energy metabolism	proton-transporting ATP synthase activit...	14	8	6.21e-11	Down core	MF	AGAP000260, AGAP000523, AGAP003599, AGAP005134, AGAP007841, AGAP007966, AGAP012106, AGAP029205,	ATPsynepsilon, ATPsynepsilon, ATPsynO, ATPsynepsilon, N/A, N/A, ATPsynepsilon, ATPsynC, N/A, N/A, N/A, N/A,	mitochondrial ATP synthase epsilon chain, mitochondrial ATP synthase epsilon chain, F-type H+-transporting ATPase oligomycin sensitivity conferral protein, mitochondrial ATP synthase epsilon chain, F-type H+-transporting ATPase subunit delta, F-type H+-transporting ATPase subunit gamma, mitochondrial ATP synthase epsilon chain, F-type H+-transporting ATPase subunit c, F-type H+-transporting ATPas…
Anopheles gambiae	GO:0006090	Energy metabolism	pyruvate metabolic process	36	6	0.0001497	Down Core	BP	AGAP009173, AGAP008311, AGAP005175, AGAP004802, AGAP004742, AGAP003030,	fbp, N/A, N/A, N/A, N/A, N/A,	fructose-1,6-biphosphatase, acylphosphatase, acetyl-CoA carboxylase / biotin carboxylase, 4-hydroxyphenylpyruvate dioxygenase [Source:UniProtKB/TrEMBL;Acc:Q7Q2T3], Pyruvate carboxylase [Source:UniProtKB/TrEMBL;Acc:A7UUW7], Pyruvate dehydrogenase E1 component subunit alpha [Source:UniProtKB/TrEMBL;Acc:Q7QDA6],
Anopheles gambiae	GO:0004129	Energy metabolism	cytochrome-c oxidase activity	15	6	2.62e-07	Down core	MF	AGAP000851, AGAP004400, AGAP007621, AGAP007768, AGAP008727, AGAP009526, AGAP009537,	N/A, N/A, N/A, N/A, N/A, N/A, N/A, N/A, N/A, N/A, N/A, N/A, N/A	mitochondrial cytochrome c oxidase subunit VIC, cytochrome c oxidase subunit 4, mitochondrial precursor, cytochrome c oxidase subunit 4, mitochondrial precursor, unspecified product, cytochrome c oxidase VIIc, cytochrome c oxidase subunit 4, mitochondrial precursor, cytochrome c oxidase subunit 6a, mitochrondrial, unspecified product, cytochrome c oxidase VIIc, cytochrome c oxidase VIIc, cytochro…
Anopheles gambiae	GO:0003954	Energy metabolism	NADH dehydrogenase activity	22	5	6.22e-05	Down core	MF	AGAP006456, AGAP011829, AGAP008653, AGAP007082, AGAP009652, AGAP012374	N/A, N/A, N/A, N/A, N/A,	NADH dehydrogenase (ubiquinone) 1 alpha subcomplex 13, NADH dehydrogenase (ubiquinone) Fe-S protein 3, NADH dehydrogenase (ubiquinone) 1 beta subcomplex 4, NADH dehydrogenase (ubiquinone) Fe-S protein 4, NADH dehydrogenase (ubiquinone) 1 alpha subcomplex 12, NADH dehydrogenase (ubiquinone) 1 beta subcomplex 3,
Aedes aegypti	GO:0006090	Energy metabolism	pyruvate metabolic process	35	3	0.00674606	Down Core	BP	AAEL026069, AAEL005790, AAEL001091,	N/A, N/A, N/A,	unspecified product, malic enzyme, Malic enzyme [Source:UniProtKB/TrEMBL;Acc:A0A1S4EXR8],
Anopheles gambiae	GO:0006090	Energy metabolism	pyruvate metabolic process	36	2	0.238009	Up Core	BP	AGAP004880, AGAP003350,	N/A, N/A,	L-lactate dehydrogenase [Source:UniProtKB/TrEMBL;Acc:Q7Q981], phosphoenolpyruvate carboxykinase (GTP),
Aedes aegypti	GO:0046933	Energy metabolism	proton-transporting ATP synthase activit...	10	1	0.0837708	Down Core	MF	AAEL002827	N/A	ATP synthase beta subunit
Anopheles gambiae	GO:0004459	Energy metabolism	L-lactate dehydrogenase activity	1	1	0.025214	Up Core	MF	AGAP004880	N/A	L-lactate dehydrogenase [Source:UniProtKB/TrEMBL;Acc:Q7Q981]
Anopheles gambiae	GO:0070972	ER & Secretion	protein localization to endoplasmic reti...	24	3	0.0230073	Up Core	BP	AGAP010557, AGAP010386, AGAP010225,	N/A, N/A, N/A,	B-cell receptor-associated protein 31, Translocating chain-associated membrane protein 2, ER lumen protein retaining receptor,
Anopheles gambiae	GO:0046923	ER & Secretion	ER retention sequence binding	4	1	0.0971213	Up Core	MF	AGAP010225	N/A	ER lumen protein retaining receptor
Aedes aegypti	GO:0046923	ER & Secretion	ER retention sequence binding	2	1	0.0450102	Up Core	MF	AAEL005926	N/A	ER lumen protein retaining receptor
Aedes aegypti	GO:0070972	ER & Secretion	protein localization to endoplasmic reti...	17	1	0.385092	Up Core	BP	AAEL005926	N/A	ER lumen protein retaining receptor
Aedes aegypti	GO:0005509	Miscellaneous	calcium ion binding	185	14	8.1e-05	Up Core	MF	AAEL021417, AAEL019755, AAEL012394, AAEL007286, AAEL006434, AAEL006102, AAEL005426, AAEL005417, AAEL005412, AAEL005408, AAEL003965, AAEL001794, AAEL001275, AAEL001005,	N/A, N/A, N/A, Manf, N/A, N/A, N/A, N/A, N/A, N/A, N/A, N/A, N/A, N/A,	unspecified product, unspecified product, glucosidase ii beta subunit, arginine-rich protein, putative, serine protease, putative, gelsolin precursor, annexin x, annexin x, annexin x, annexin x, calpain 4, 6, 7, invertebrate, macroglobulin/complement, ef-hand protein nucb1, calreticulin,
Anopheles gambiae	GO:0005509	Miscellaneous	calcium ion binding	186	8	0.0980523	Up Core	MF	AGAP011369, AGAP010392, AGAP005608, AGAP005162, AGAP004212, AGAP003720, AGAP002536, AGAP002186,	N/A, N/A, N/A, N/A, Crc, N/A, N/A, N/A,	gelsolin, calumenin, unspecified product, unspecified product, calreticulin, annexin A4, unspecified product, very low-density lipoprotein receptor,
Anopheles gambiae	GO:0006767	Miscellaneous	water-soluble vitamin metabolic process	34	4	0.00736018	Down Core	BP	AGAP029654, AGAP007400, AGAP006962, AGAP006740,	N/A, N/A, N/A, N/A,	unspecified product, unspecified product, multiple inositol polyphosphate phosphatase, dolichyl-phosphate mannosyltransferase polypeptide 2, regulatory subunit,
Aedes aegypti	GO:0005326	Miscellaneous	neurotransmitter transmembrane transport...	19	4	0.000773619	Up Core	MF	AAEL003619, AAEL003626, AAEL003640, AAEL003641,	N/A, N/A, N/A, N/A,	sodium/chloride dependent amino acid transporter, sodium/chloride dependent amino acid transporter, sodium/chloride dependent amino acid transporter, sodium/chloride dependent amino acid transporter,
Aedes aegypti	GO:0005509	Miscellaneous	calcium ion binding	185	3	0.217943	Down Core	MF	AAEL008844, AAEL004313, AAEL003873,	N/A, N/A, N/A,	calcium-binding protein, putative, fk506-binding protein, Glycerol-3-phosphate dehydrogenase [Source:UniProtKB/TrEMBL;Acc:Q17E82],
Anopheles gambiae	GO:0005509	Miscellaneous	calcium ion binding	186	2	0.892745	Down Core	MF	AGAP011322, AGAP008193,	N/A, N/A,	fibulin 2, Nidogen (entactin) [Source:UniProtKB/TrEMBL;Acc:A0A1S4GXK2],
Anopheles gambiae	GO:0004089	Miscellaneous	carbonate dehydratase activity	14	2	0.0312666	Down core	MF	AGAP003289, AGAP002992,	N/A, N/A,	carbonic anhydrase, Carbonic anhydrase [Source:UniProtKB/TrEMBL;Acc:Q5TU56],
Anopheles gambiae	GO:0016755	Miscellaneous	aminoacyltransferase activity	6	2	0.00887838	Up Core	MF	AGAP009100, AGAP009098,	N/A, N/A,	Protein-glutamine gamma-glutamyltransferase E, Protein-glutamine gamma-glutamyltransferase E,
Aedes aegypti	GO:0004038	Miscellaneous	allantoinase activity	1	1	0.0087066	Down Core	MF	AAEL007653	N/A	allantoinase
Aedes aegypti	GO:0009249	Miscellaneous	protein lipoylation	3	1	0.0331273	Down Core	BP	AAEL007881	N/A	unspecified product
Aedes aegypti	GO:0000050	Miscellaneous	urea cycle	1	1	0.0111648	Down Core	BP	AAEL002675	N/A	Arginase [Source:UniProtKB/TrEMBL;Acc:Q17HI3]
Aedes aegypti	GO:0006767	Miscellaneous	water-soluble vitamin metabolic process	35	1	0.325707	Down Core	BP	AAEL011510	N/A	multiple inositol polyphosphate phosphatase
Anopheles gambiae	GO:0005326	Miscellaneous	neurotransmitter transmembrane transport...	22	1	0.430224	Up Core	MF	AGAP028615	N/A	unspecified product
Aedes aegypti	GO:0030598	Miscellaneous	rRNA N-glycosylase activity	1	1	0.022763	Up Core	MF	AAEL008050	N/A	unspecified product
Aedes aegypti	GO:0006767	Miscellaneous	water-soluble vitamin metabolic process	35	1	0.633112	Up Core	BP	AAEL026440	N/A	unspecified product
Anopheles gambiae	GO:0009249	Miscellaneous	protein lipoylation	2	1	0.045597	Down Core	BP	AGAP012186, AGAP006548,	N/A, N/A,	lipoyltransferase 1, glycine cleavage system H protein,
Aedes aegypti	GO:0055072	Miscellaneous	Iron ion homeostasis	11	4	0.00017	Up Core	BP	AAEL007383, AAEL010393, AAEL010396, AAEL015458
Anopheles gambiae	GO:0055072	Miscellaneous	Iron ion homeostasis	11	2	0.0313	Up Core	BP	AGAP000376, AGAP002464
Anopheles gambiae	GO:0055085	Transport	transmembrane transport	528	41	1.22e-12	Down Core	BP	AGAP029205, AGAP028613, AGAP012515, AGAP012302, AGAP012251, AGAP012106, AGAP011829, AGAP011131, AGAP010975, AGAP010794, AGAP009526, AGAP009498, AGAP008727, AGAP008653, AGAP007966, AGAP007841, AGAP007768, AGAP007755, AGAP007621, AGAP006936, AGAP006879, AGAP006594, AGAP006456, AGAP005653, AGAP005134, AGAP004616, AGAP004519, AGAP004400, AGAP004350, AGAP003599, AGAP003586, AGAP003000, AGAP002622, AGA…	N/A, N/A, ATPsynF, N/A, N/A, N/A, N/A, ATPsynD, N/A, N/A, N/A, N/A, N/A, N/A, N/A, N/A, N/A, N/A, N/A, N/A, ATPsynE, N/A, N/A, N/A, N/A, ATPsynCF6, N/A, N/A, N/A, ATPsynO, N/A, N/A, N/A, N/A, N/A, VATG, N/A, N/A, ATPsynB, N/A, N/A, ATPsynC, ATPsynepsilon, N/A,	ATP synthase subunit beta [Source:UniProtKB/TrEMBL;Acc:A0A3F2YYT0], solute carrier family 7 (cationic amino acid transporter, y+ system), F-type H+-transporting ATPase subunit f, sodium-independent sulfate anion transporter, inorganic phosphate cotransporter, F-type H+-transporting ATPase subunit beta, NADH dehydrogenase (ubiquinone) 1 beta subcomplex 4, F-type H+-transporting ATPase subunit d, u…
Anopheles gambiae	GO:0055085	Transport	transmembrane transport	528	11	0.813771	Up Core	BP	AGAP028006, AGAP010386, AGAP007054, AGAP005989, AGAP005795, AGAP005639, AGAP003274, AGAP002331, AGAP001447, AGAP001160,	N/A, N/A, N/A, CNT2, N/A, ABCB2, N/A, ESP, N/A, N/A,	unspecified product, Translocating chain-associated membrane protein 2, solute carrier family 13 (sodium-dependent dicarboxylate transporter), member, concentrative nucleoside transporter 2, sodium-coupled monocarboxylate transporter 1, ATP-binding cassette transporter (ABC transporter) family B member 2, solute carrier family 12 (sodium/potassium/chloride transporter), member 2, sodium-independe…
Aedes aegypti	GO:0055085	Transport	transmembrane transport	498	11	0.0208658	Down Core	BP	AAEL012567, AAEL010884, AAEL007126, AAEL006995, AAEL006390, AAEL004451, AAEL003318, AAEL002860, AAEL002827, AAEL001289, AAEL001209,	N/A, N/A, N/A, N/A, N/A, N/A, N/A, N/A, N/A, N/A, N/A,	synaptic vesicle protein, ADP,ATP carrier protein, sugar transporter, sodium/solute symporter, vacuolar proton ATPases, organic cation transporter, oligopeptide transporter, Mitochondrial pyruvate carrier [Source:UniProtKB/TrEMBL;Acc:Q17GV8], ATP synthase beta subunit, permease, putative, sodium-dependent phosphate transporter,
Aedes aegypti	GO:0055085	Transport	transmembrane transport	498	8	0.975251	Up Core	BP	AAEL021199, AAEL014762, AAEL012036, AAEL010485, AAEL007547, AAEL006535, AAEL005496, AAEL004923, AAEL003641, AAEL003640, AAEL003626, AAEL003619,	N/A, N/A, N/A, N/A, N/A, N/A, N/A, N/A, N/A, N/A, N/A, N/A,	unspecified product, zinc transporter, sulphate transporter, sugar transporter, chloride channel protein, unspecified product, Zinc/iron transporter [Source:UniProtKB/TrEMBL;Acc:A0A1S4FAQ0], Nicotinic acetylcholine receptor, putative [Source:UniProtKB/TrEMBL;Acc:A0A1S4F9A7], sodium/chloride dependent amino acid transporter, sodium/chloride dependent amino acid transporter, sodium/chloride depende…
Anopheles gambiae	GO:0046943	Transport	carboxylic acid transmembrane transporte...	45	4	0.0124259	Down Core	MF	AGAP028613, AGAP005653, AGAP004519, AGAP002587, AGAP000718,	N/A, N/A, N/A, N/A, N/A,	solute carrier family 7 (cationic amino acid transporter, y+ system), solute carrier family 7 (cationic amino acid transporter, y+ system), sideroflexin 1,2,3, unspecified product, unspecified product,
Aedes aegypti	GO:0032366	Transport	intracellular sterol transport	10	2	0.00521601	Down Core	BP	AAEL026174, AAEL015136,	N/A, N/A,	unspecified product, Niemann-Pick Type C-2, putative,
Aedes aegypti	GO:0006857	Transport	oligopeptide transport	2	1	0.0222068	Down Core	BP	AAEL003318	N/A	oligopeptide transporter
Aedes aegypti	GO:0032366	Transport	intracellular sterol transport	10	1	0.248646	Up Core	BP	AAEL004120	N/A	Niemann-Pick Type C-2, putative
Anopheles gambiae	GO:0046943	Transport	carboxylic acid transmembrane transporte...	45	1	0.684043	Up Core	MF	AGAP007054, AGAP004115,	N/A, N/A,	solute carrier family 13 (sodium-dependent dicarboxylate transporter), member, cystinosin,

### Sheet: Interpro
Species	Interpro ID	Group	Term	Category size	In set	classicFisher	Set	Genes
Aedes aegypti	IPR001436, IPR013126, IPR001404, IPR020818, IPR001623	ER & Secretion	Protein-folding	75	10	1.42e-06	Up Core	AAEL000807, AAEL013341, AAEL013347, AAEL013349, AAEL013350, AAEL017263, AAEL017976, AAEL026215, AAEL027610, AAEL012827,
Aedes aegypti	IPR031756, IPR035806	Defense	Beta-1,3-glucan-binding protein	11	9	1.47e-14	Up Core	AAEL001882, AAEL001897, AAEL006964, AAEL006968, AAEL006971, AAEL019902, AAEL019903, AAEL006962, AAEL007626,
Anopheles gambiae	IPR011701	Transport	Major facilitator	64	7	9.05e-05	Down Core	AGAP000718, AGAP002587, AGAP003000, AGAP004350, AGAP006594, AGAP009498, AGAP012251,
Anopheles gambiae	IPR001436, IPR013126, IPR001404, IPR020818, IPR001623	ER & Secretion	Protein-folding	61	7	0.000450185	Up Core	AGAP007158, AGAP001827, AGAP004192, AGAP004581, AGAP006958, AGAP002752, AGAP008327,
Aedes aegypti	IPR002557	Miscellaneous	Chitin-binding domain	109	6	0.0173239	Up Core	AAEL005748, AAEL009192, AAEL009537, AAEL015606, AAEL017334, AAEL029051,
Aedes aegypti	IPR031874, IPR000618	Miscellaneous	Cuticle protein	237	5	0.0169239	Down Core	AAEL025608, AAEL003235, AAEL026304, AAEL003259, AAEL003269,
Anopheles gambiae	IPR001128	Miscellaneous	Cytochrome P450	113	5	0.1155	Up Core	AGAP008209, AGAP008213, AGAP012291, AGAP012292, AGAP012296,
Aedes aegypti	IPR005055, IPR006170	Miscellaneous	OBP	123	4	0.00755193	Down Core	AAEL002606, AAEL001963, AAEL004343, AAEL008620,
Anopheles gambiae	IPR013154, IPR013149	Miscellaneous	Alcohol dehydrogenase	15	4	8.89e-05	Down Core	AGAP003581, AGAP003582, AGAP003583, AGAP003584,
Anopheles gambiae	IPR005055, IPR006170	Miscellaneous	OBP	68	4	0.0267252	Down Core	AGAP008281, AGAP008282, AGAP008283, AGAP008284,
Aedes aegypti	IPR010629	Miscellaneous	G12	15	4	1.91e-06	Down Core	AAEL022600, AAEL019470, AAEL026025, AAEL026981,
Aedes aegypti	IPR010562	Miscellaneous	Haemolymph juvenile hormone binding	24	4	1.42e-05	Down Core	AAEL000500, AAEL021230, AAEL001306, AAEL026057,
Anopheles gambiae	IPR031756, IPR035806	Defense	Beta-1,3-glucan-binding protein	7	4	8.73e-06	Up Core	AGAP009110, AGAP009146, AGAP006761, AGAP009106,
Aedes aegypti	IPR001464	Miscellaneous	Annexin	6	4	1.82e-06	Up Core	AAEL005408, AAEL005412, AAEL005417, AAEL005426,
Aedes aegypti	IPR031734	Miscellaneous	Transcription activator MBF2	6	4	1.82e-06	Up Core	AAEL002263, AAEL004809, AAEL005428, AAEL013885,
Anopheles gambiae	IPR004119	Miscellaneous	Ecdysteroid kinase	45	4	0.0188584	Up Core	AGAP003757, AGAP003758, AGAP003759, AGAP012971,
Aedes aegypti	IPR039670	Transport	Sterol transport protein NPC2-like	20	3	0.000254207	Down Core	AAEL007591, AAEL015136, AAEL026174
Aedes aegypti	IPR012674	Miscellaneous	Calycin	15	3	0.00256338	Up Core	AAEL009561, AAEL009569, AAEL016972,
Anopheles gambiae	IPR018108	Transport	Mitochondrial solute carrier	36	3	0.0217936	Down Core	AGAP000097, AGAP003586, AGAP009603,
Aedes aegypti	IPR018108	Transport	Mitochondrial solute carrier	39	3	0.00186838	Down Core	AAEL005991, AAEL010884, AAEL011184,
Aedes aegypti	IPR022041	Miscellaneous	Farnesoic acid O-methyl transferase	6	3	0.000127865	Up Core	AAEL001508, AAEL004667, AAEL004672,
Aedes aegypti	IPR001519	Miscellaneous	Ferritin	7	3	0.000220631	Up Core	AAEL007383, AAEL010393, AAEL010396,
Aedes aegypti	IPR017996	Miscellaneous	Major royal jelly protein/protein yellow	15	3	0.00256338	Up Core	AAEL000024, AAEL000064, AAEL004863,
Aedes aegypti	IPR005055, IPR006170	Miscellaneous	OBP	123	3	0.410702	Up Core	AAEL001964, AAEL002022, AAEL005770,
Anopheles gambiae	IPR012674	Miscellaneous	Calycin	16	3	0.00218138	Down Core	AGAP002593, AGAP013189, AGAP013400,
Anopheles gambiae	IPR002557	Miscellaneous	Chitin-binding domain	115	3	0.300621	Down Core	AGAP006433, AGAP006434, AGAP009830,
Anopheles gambiae	IPR001519	Miscellaneous	Ferritin	2	1	0.000516415	Up Core	AGAP002464
Anopheles gambiae	IPR002557	Biosynthesis & Catabolism	Chitin-binding domain	115	2	0.740795	Up Core	AGAP005625, AGAP006414
Aedes aegypti	IPR039670	Transport	Sterol transport protein NPC2-like	20	2	0.0539737	Up Core	AAEL001650, AAEL004120,
Anopheles gambiae	IPR031874, IPR000618	Miscellaneous	Cuticle protein	210	2	0.868432	Down Core	AGAP008449, AGAP002994,
Anopheles gambiae	IPR010562	Miscellaneous	Haemolymph juvenile hormone binding	25	2	0.0645947	Down Core	AGAP001352, AGAP028142,
Anopheles gambiae	IPR001436, IPR013126, IPR001404, IPR020818, IPR001623	ER & Secretion	Protein-folding	61	2	0.270524	Down Core	AGAP010691, AGAP001502 ,
Anopheles gambiae	IPR002490, IPR022879, IPR022878, IPR000245, IPR036132, IPR005124, IPR002699, IPR036079	Miscellaneous	v-ATPase	14	2	0.0220706	Down Core	AGAP001588, AGAP001823,
Aedes aegypti	IPR011701	Transport	Major facilitator	68	2	0.0680555	Down Core	AAEL001209, AAEL012567,
Anopheles gambiae	IPR022041	Miscellaneous	Farnesoic acid O-methyl transferase	13	2	0.0341347	Up Core	AGAP006193, AGAP008648 ,
Anopheles gambiae	IPR007007	Miscellaneous	Ninjurin	11	2	0.0247984	Up Core	AGAP006745, AGAP028022,
Anopheles gambiae	IPR005162	Miscellaneous	Retrotransposon gag domain	2	2	0.000516415	Up Core	AGAP029366, AGAP029372,
Anopheles gambiae	IPR031312, IPR001902	Transport	Sulphate transporters	14	2	0.0392358	Up Core	AGAP007054, AGAP002331,
Anopheles gambiae	IPR002413	Miscellaneous	Venom allergen	8	2	0.0132054	Up Core	AGAP006419, AGAP029702,
Aedes aegypti	IPR009582, IPR037713, IPR006639	ER & Secretion	Signal peptidase	5	2	0.00342124	Up Core	AAEL003418, AAEL004603,
Aedes aegypti	IPR018499	Miscellaneous	Tetraspanin	23	2	0.0692844	Up Core	AAEL000948, AAEL013875,
Aedes aegypti	IPR003689	Transport	Zinc/iron permease	10	2	0.014463	Up Core	AAEL005496, AAEL014762,
Anopheles gambiae	IPR017996	Miscellaneous	Major royal jelly protein/protein yellow	14	1	0.209809	Down Core	AGAP010280
Anopheles gambiae	IPR031312, IPR001902	Transport	sulphate transporters	14	1	0.209809	Down Core	AGAP012302
Aedes aegypti	IPR005336	Transport	Mitochondrial pyruvate carrier	2	1	0.0178961	Down Core	AAEL002860
Aedes aegypti	IPR002490, IPR022879, IPR022878, IPR000245, IPR036132, IPR005124, IPR002699, IPR036079	Miscellaneous	v-ATPase	15	1	0.126721	Down Core	AAEL006390
Aedes aegypti	IPR002413	Miscellaneous	Venom allergen	15	1	0.126721	Down Core	AAEL011797
Anopheles gambiae	IPR001464	Miscellaneous	Annexin	7	1	0.148877	Up Core	AGAP003720
Anopheles gambiae	IPR031874, IPR000618	Miscellaneous	Cuticle protein	210	1	0.992344	Up Core	AGAP011505
Anopheles gambiae	IPR005788	Miscellaneous	Disulphide isomerase	3	1	0.0667431	Up Core	AGAP001919
Anopheles gambiae	IPR000133	ER & Secretion	ER lumen protein retaining receptor	4	1	0.0879888	Up Core	AGAP010225
Anopheles gambiae	IPR042415	ER & Secretion	ER-resident saposin-like, canopy	1	1	0.0227602	Up Core	AGAP008615
Anopheles gambiae	IPR017996	Miscellaneous	Major royal jelly protein/protein yellow	14	1	0.275649	Up Core	AGAP003095
Anopheles gambiae	IPR009582, IPR037713, IPR006639	ER & Secretion	Signal peptidase	5	1	0.108752	Up Core	AGAP008838
Anopheles gambiae	IPR018499	Miscellaneous	Tetraspanin	17	1	0.324042	Up Core	AGAP007209
Anopheles gambiae	IPR028901	Miscellaneous	Tox-SGS domain	3	1	0.0667431	Up Core	AGAP029826
Anopheles gambiae	IPR031734	Miscellaneous	Transcription activator MBF2	5	1	0.108752	Up Core	AGAP000570
Anopheles gambiae	IPR016357	Miscellaneous	Transferrin	4	1	0.0879888	Up Core	AGAP000376
Anopheles gambiae	IPR007122	Miscellaneous	Villin/Gelsolin	5	1	0.108752	Up Core	AGAP011369
Aedes aegypti	IPR031874, IPR000618	Miscellaneous	Cuticle protein	237	1	0.989361	Up Core	AAEL013984
Aedes aegypti	IPR005788	Miscellaneous	Disulphide isomerase	3	1	0.0555618	Up Core	AAEL010065
Aedes aegypti	IPR000133	ER & Secretion	ER lumen protein retaining receptor	2	1	0.037392	Up Core	AAEL005926
Aedes aegypti	IPR042415	ER & Secretion	ER-resident saposin-like, canopy	1	1	0.0188737	Up Core	AAEL013005
Aedes aegypti	IPR010562	Miscellaneous	Haemolymph juvenile hormone binding	24	1	0.367178	Up Core	AAEL009927
Aedes aegypti	IPR005162	Miscellaneous	Retrotransposon gag domain	2	1	0.037392	Up Core	AAEL026008
Aedes aegypti	IPR031312, IPR001902	Transport	Sulphate transporters	13	1	0.219467	Up Core	AAEL012036
Aedes aegypti	IPR028901	Miscellaneous	Tox-SGS domain	4	1	0.0733895	Up Core	AAEL029031
Aedes aegypti	IPR016357	Miscellaneous	Transferrin	4	1	0.0733895	Up Core	AAEL015458
Aedes aegypti	IPR002413	Miscellaneous	Venom allergen	15	1	0.248672	Up Core	AAEL008473
Aedes aegypti	IPR007122	Miscellaneous	Villin/Gelsolin	5	1	0.0908816	Up Core	AAEL006102
Aedes aegypti	IPR008037	Miscellaneous	Pacifastin	2	1	0.037392	Up Core	AAEL000551
Aedes aegypti	IPR008775	Miscellaneous	Phytanoyl-CoA dioxygenase	1	1	0.0188737	Up Core	AAEL000102
Aedes aegypti	IPR001128	Miscellaneous	Cytochrome P450	153	1	0.7507	Down Core	AAEL007812
Aedes aegypti	IPR007931	Miscellaneous	Protein TsetseEP	1	1	0.00898811	Down Core	AAEL010338
Anopheles gambiae	IPR012674	Miscellaneous	Calycin	16	1	0.30828	Up Core	AGAP011478
Anopheles gambiae	IPR008037	Miscellaneous	Pacifastin	1	1	0.0227602	Up Core	AGAP011319
Anopheles gambiae	IPR008775	Miscellaneous	Phytanoyl-CoA dioxygenase	2	1	0.045004	Up Core	AGAP003514
Anopheles gambiae	IPR001128	Miscellaneous	Cytochrome P450	113	1	0.851561	Down Core	AGAP013490
Anopheles gambiae	IPR039670	Transport	Sterol transport protein NPC2-like	16	1	0.235964	Down Core	AGAP012352

### Sheet: Immune
Species	Term	Category size	In set	classicFisher	Set	Genes	Gene Symbols
Anopheles gambiae	AMP	11	2	0.0247984	Up Core	AGAP000693, AGAP011294,	CEC1, DEF1,
Aedes aegypti	AMP	13	10	1.38e-15	Up Core	AAEL003389, AAEL003832, AAEL003841, AAEL003857, AAEL004522, AAEL017536, AAEL027792, AAEL029041, AAEL029044, AAEL029046, AAEL029047,	ATT, DEFC, DEFA, DEFD, GAM1, GRRP, DEFA, N/A, CECE, CECD, CECN,
Anopheles gambiae	CLIP	102	1	0.821147	Down Core	AGAP010968	CLIPA9
Anopheles gambiae	CLIP	102	35	3.10069e-32	Up Core	AGAP008403, AGAP000290, AGAP001648, AGAP003246, AGAP003250, AGAP003689, AGAP003691, AGAP009844, AGAP011780, AGAP011788, AGAP011789, AGAP011792, AGAP013184, AGAP013487, AGAP003057, AGAP003247, AGAP003248, AGAP009214, AGAP009215, AGAP009217, AGAP009220, AGAP009273, AGAP009849, AGAP010530, AGAP010545, AGAP010730, AGAP010731, AGAP010833, AGAP011781, AGAP011787, AGAP011790, AGAP011791, AGAP012037, AGA…	N/A, CLIPA27, CLIPB17, CLIPB2, CLIPB4, CLIPC7, N/A, CLIPB15, CLIPA4, CLIPA14, CLIPA6, CLIPA7, CLIPB36, N/A, CLIPB8, CLIPB19, N/A, N/A, CLIPB18, CLIPB12, N/A, N/A, N/A, CLIPE4, N/A, N/A, CLIPA8, CLIPB14, CLIPA12, CLIPA5, CLIPA2, CLIPA1, CLIPB20, SPCLIP1, CLIPE5,
Aedes aegypti	CLIP	92	43	9.25e-50	Up Core	AAEL000037, AAEL000074, AAEL000099, AAEL001077, AAEL002288, AAEL002301, AAEL002580, AAEL002601, AAEL002624, AAEL003243, AAEL003279, AAEL003632, AAEL005064, AAEL005093, AAEL005431, AAEL006168, AAEL007593, AAEL007597, AAEL013245, AAEL014350, AAEL014354, AAEL015430, AAEL015465, AAEL019590, AAEL019767, AAEL019768, AAEL019853, AAEL020706, AAEL000028, AAEL002593, AAEL002595, AAEL002600, AAEL002629, AAE…	CLIPB35, CLIPB1, CLIPB33, CLIPB45, N/A, N/A, N/A, CLIPA1, N/A, CLIPB13A, N/A, CLIPB39, CLIPB5, CLIPB46, CLIPB37, CLIPB42, CLIPC2, CLIPC3, CLIPB28, N/A, CLIPB43, CLIPB19, N/A, N/A, N/A, N/A, N/A, N/A, CLIPB34, N/A, N/A, N/A, N/A, CLIPE8, N/A, CLIPB27, CLIPB15, N/A, N/A, N/A, N/A, N/A, CLIPE10,
Anopheles gambiae	CTL	31	2	0.156407	Up Core	AGAP005335, AGAP005334,	CTL4, CTLMA2,
Aedes aegypti	CTL	44	11	4.1e-10	Up Core	AAEL000543, AAEL002524, AAEL005641, AAEL011408, AAEL011453, AAEL011455, AAEL012353, AAEL014382, AAEL019633, AAEL023353, AAEL029020,	CTLMA11, CTL24, CTLGA5, CTL21, CTL14, CTLMA12, CTL15, CTLMA14, N/A, N/A, N/A,
Anopheles gambiae	FREP	54	5	0.00752088	Up Core	AGAP004918, AGAP005848, AGAP010773, AGAP010811, AGAP011197,	N/A, N/A, N/A, N/A, N/A,
Aedes aegypti	FREP	31	3	0.0202801	Up Core	AAEL019868, AAEL003156, AAEL020192,	N/A, N/A, N/A
Anopheles gambiae	GNBP	7	1	0.148877	Up Core	AGAP006761	N/A
Aedes aegypti	GNBP	8	2	0.00922644	Up Core	AAEL003889, AAEL007626,	GNBPB1, GNBPA1,
Aedes aegypti	GST	36	1	0.202912	Down Core	AAEL004229	GSTT4
Anopheles gambiae	GST	31	1	0.510566	Up Core	AGAP004378	GSTD11
Anopheles gambiae	IAP	10	1	0.205711	Up Core	AGAP011326	IAP2
Anopheles gambiae	IMDSIG	11	2	0.0247984	Up Core	AGAP006747, AGAP011779,	REL2, TAB2,
Aedes aegypti	IMDSIG	14	1	0.234208	Up Core	AAEL007624	REL2
Aedes aegypti	Initiator SP	1	1	0.0188737	Up Core	AAEL023229	[modSP]
Anopheles gambiae	Initiator SP	1	1	0.0227602	Up Core	AGAP001798	[modSP]
Anopheles gambiae	JASTMOD	4	1	0.0879888	Up Core	AGAP029624	SOCS
Aedes aegypti	LRIM	35	1	0.19787	Down Core	AAEL001420	LRIM8
Anopheles gambiae	LRIM	26	3	0.00896055	Down Core	AGAP007456, AGAP007455, AGAP007454,	LRIM8B, LRIM10, LRIM8A,
Anopheles gambiae	LRIM	26	8	7.2e-08	Up Core	AGAP007035, AGAP007033, AGAP006348, AGAP005693, AGAP002542, AGAP007039, AGAP003878,	APL1B, APL1C, LRIM1, LRIM17, LRIM20, LRIM4, N/A,
Aedes aegypti	LRIM	35	4	0.00411872	Up Core	AAEL010125, AAEL012086, AAEL024406, AAEL006377,	LRIM17, LRIM1, N/A, LRIM31,
Anopheles gambiae	LYS	9	3	0.000885978	Up Core	AGAP007343, AGAP007347, AGAP007385,	LYSC1, LYSC2, LYSC4,
Aedes aegypti	LYS	7	4	4.18e-06	Up Core	AAEL003723, AAEL015404, AAEL017132, AAEL025888,	LYSC11, LYSC7B, LYSC4, N/A,
Anopheles gambiae	NIMROD	6	1	0.129045	Up Core	AGAP012386	N/A
Anopheles gambiae	PGRP	9	1	0.140455	Down Core	AGAP005552	PGRPLD
Anopheles gambiae	PGRP	9	4	3.03e-05	Up Core	AGAP001212, AGAP000536, AGAP006343, AGAP006342,	PGRPLB, PGRPS1, PGRPS2, PGRPS3,
Aedes aegypti	PGRP	11	1	0.18913	Up Core	AAEL009474	PGRPS1
Anopheles gambiae	PPO	9	4	8.88e-06	Down Core	AGAP004977, AGAP004978, AGAP006258, AGAP012616,	PPO6, PPO9, PPO2, PPO5,
Aedes aegypti	PPO	10	1	0.173524	Up Core	AAEL015116	PPO1
Aedes aegypti	PRDX	25	1	0.145679	Down Core	AAEL007135	N/A
Anopheles gambiae	PRDX	30	1	0.396432	Down Core	AGAP003714	HPX3
Anopheles gambiae	PRDX	30	1	0.499142	Up Core	AGAP009033	HPX2
Aedes aegypti	PRDX	25	2	0.0801812	Up Core	AAEL012069, AAEL013171,	GPXH1, HPX2,
Aedes aegypti	RNAi	47	1	0.256339	Down Core	AAEL007080	[mino]
Aedes aegypti	RNAi	47	1	0.592043	Up Core	AAEL006794	[Dcr-2]
Aedes aegypti	SCR	22	1	0.129375	Down Core	AAEL009432	SCRBQ3
Anopheles gambiae	SCR	19	2	0.0684744	Up Core	AGAP005625, AGAP004847,	SCRASP1, SCRB7,
Aedes aegypti	SCR	22	2	0.0640358	Up Core	AAEL009192, AAEL023587,	SCRASP1, N/A,
Aedes aegypti	SPZ	7	1	0.124884	Up Core	AAEL008596	SPZ3A
Aedes aegypti	SRPN	25	1	0.145679	Down Core	AAEL003182	SRPN26
Anopheles gambiae	SRPN	18	6	1.95e-06	Up Core	AGAP006909, AGAP001377, AGAP009213, AGAP001376, AGAP006911, AGAP006910,	SRPN1, SRPN11, SRPN16, SRPN17, SRPN2, SRPN3,
Aedes aegypti	SRPN	25	12	7.15e-15	Up Core	AAEL002720, AAEL002730, AAEL003697, AAEL007765, AAEL008364, AAEL011777, AAEL013936, AAEL014078, AAEL014138, AAEL014141, AAEL020823, AAEL028034,	SRPN20, SRPN21, SRPN17, SRPN10, SRPN9, SRPN8, SRPN4, N/A, SRPN16, SRPN5, N/A, N/A,
Anopheles gambiae	TEP	13	9	9.66e-13	Up Core	AGAP010818, AGAP010815, AGAP008654, AGAP008368, AGAP008364, AGAP008366, AGAP010816, AGAP010812, AGAP010814,	N/A, TEP1, TEP12, TEP14, TEP15, TEP2, TEP3, TEP4, TEP6,
Aedes aegypti	TEP	9	4	1.46e-05	Up Core	AAEL000087, AAEL001794, AAEL008607, AAEL017023,	N/A, N/A, N/A, N/A,
Aedes aegypti	TOLLMOD	8	1	0.141406	Up Core	AAEL000709	cact

### Sheet: lncRNAs
Species	Term	Category size	In set	Set	Genes	Gene Symbols	Gene descriptions
Aedes	lncRNA	3790	1	Down Core	AAEL025686
Aedes	lncRNA	3770	21	Up Core	AAEL020097, AAEL020513, AAEL020589, AAEL021027, AAEL022334, AAEL022454, AAEL023691, AAEL024059, AAEL024161, AAEL025024, AAEL025196, AAEL025205, AAEL025317, AAEL025367, AAEL026265, AAEL026290, AAEL026519, AAEL026592, AAEL026896, AAEL027015, AAEL027700,
