## Supplemental Table 7 Aedes bacteria & fungi clustered genes for "The transcriptional response in mosquitoes distinguishes between fungi and bacteria but not Gram types"

### Sheet: Fungal Cluster
Gene ID	Category/Function	Symbol	Vectorbase Description	Interpro Description
AAEL011126	Alcohol dehydrogenase	N/A	alcohol dehydrogenase	Alcohol dehydrogenase, zinc-type, conserved site;GroES-like superfamily;Alcohol dehydrogenase, C-terminal;Alcohol dehydrogenase, N-terminal;Polyketide synthase, enoylreductase domain;NAD(P)-binding domain superfamily
AAEL011130	Alcohol dehydrogenase	N/A	alcohol dehydrogenase	Alcohol dehydrogenase, zinc-type, conserved site;GroES-like superfamily;Alcohol dehydrogenase, C-terminal;Alcohol dehydrogenase, N-terminal;Polyketide synthase, enoylreductase domain;NAD(P)-binding domain superfamily
AAEL008789	Apolipophorin	N/A	apolipophorin-III, putative	Apolipophorin-III
AAEL002490	Chitin-binding	N/A	unspecified product	Chitin binding domain;Chitin binding domain superfamily
AAEL003253	CLIP domain serine protease	CLIPB13B	Clip-Domain Serine Protease family B.	Serine proteases, trypsin domain;Peptidase S1A, chymotrypsin family;Peptidase S1, PA clan;Serine proteases, trypsin family, histidine active site
AAEL014139	CLIP domain serine protease	N/A	proacrosin, putative	Serine proteases, trypsin domain;Peptidase S1A, chymotrypsin family;Peptidase S1, PA clan;Serine proteases, trypsin family, histidine active site;Serine proteases, trypsin family, serine active site
AAEL006674	CLIP domain serine protease	CLIPB29	Clip-Domain Serine Protease family B.	Serine proteases, trypsin domain;Peptidase S1A, chymotrypsin family;Peptidase S1, PA clan;Serine proteases, trypsin family, histidine active site;Proteinase, regulatory CLIP domain;Serine proteases, trypsin family, serine active site
AAEL012712	CLIP domain serine protease	CLIPC13	Clip-Domain Serine Protease family C.	Serine proteases, trypsin domain;Peptidase S1A, chymotrypsin family;Peptidase S1, PA clan;Serine proteases, trypsin family, histidine active site;Serine proteases, trypsin family, serine active site
AAEL014140	CLIP domain serine protease?	CLIPB24	Clip-Domain Serine Protease family B.	Serine proteases, trypsin domain;Peptidase S1A, chymotrypsin family;Peptidase S1, PA clan;Serine proteases, trypsin family, histidine active site
AAEL014893	Cytochrome P450	CYP6BB2	cytochrome P450	Cytochrome P450;Cytochrome P450, E-class, group I;Cytochrome P450, conserved site;Cytochrome P450 superfamily
AAEL015304	Ester hydrolase	N/A	unspecified product	Domain of unknown function DUF1907
AAEL026403	lncRNA	N/A	unspecified product	N/A
AAEL008365	LRIM	N/A	unspecified product	Leucine-rich repeat;Leucine-rich repeat, typical subtype
AAEL002665	Metallopeptidase	N/A	matrix metalloproteinase	Hemopexin-like domain;Peptidase M10, metallopeptidase;Peptidase, metallopeptidase;Hemopexin, conserved site;Hemopexin-like repeats;Peptidase M10A;Peptidase M10A, catalytic domain;PGBD-like superfamily;Hemopexin-like domain superfamily
AAEL002655	Metallopeptidase	N/A	matrix metalloproteinase	Hemopexin-like domain;Peptidase M10, metallopeptidase;Peptidoglycan binding-like;Peptidase, metallopeptidase;Hemopexin-like repeats;Peptidase M10A;Peptidase M10A, catalytic domain;PGBD-like superfamily;Hemopexin-like domain superfamily
AAEL000471	Monocarboxylate transporter	N/A	Monocarboxylate transporter [Source:UniProtKB/TrEMBL;Acc:A0A1S4EVY2]	Major facilitator superfamily;MFS transporter superfamily
AAEL014248	Riboflavin transport protein	N/A	unspecified product	Solute carrier family 52, riboflavin transporter
AAEL006361	SCR	SCRC2	Class C Scavenger Receptor (Sushi/SCR/CCP MAM and Somatomedin B domains).	Sushi/SCR/CCP domain;MAM domain;Somatomedin B domain;Concanavalin A-like lectin/glucanase domain superfamily;Sushi/SCR/CCP superfamily;Somatomedin B-like domain superfamily
AAEL020112	Sulfate transporter	N/A	unspecified product	Solute carrier family 13;Sodium/sulphate symporter, conserved site
AAEL020466	Sulfhydryl oxidase	N/A	unspecified product	ERV/ALR sulfhydryl oxidase domain;ERV/ALR sulfhydryl oxidase domain superfamily;Sulfhydryl oxidase;Sulfhydryl oxidase, flavin adenine dinucleotide (FAD) binding domain
AAEL006027	Triacylglycerol lipase	N/A	lipase	Triacylglycerol lipase family;Lipase/vitellogenin;Alpha/Beta hydrolase fold;Lipase, N-terminal
AAEL003483	Uncharacterized	N/A	unspecified product	Protein of unknown function DUF1397
AAEL006570	Uncharacterized	N/A	unspecified product	N/A
AAEL015457	Uncharacterized	N/A	unspecified product	N/A
AAEL012856	Uncharacterized	N/A	unspecified product	N/A
AAEL021886	Uncharacterized	N/A	unspecified product	N/A
AAEL022982	Uncharacterized	N/A	unspecified product	N/A
AAEL000064	yellow	N/A	dopachrome-conversion enzyme (DCE) isoenzyme, putative	Major royal jelly protein/protein yellow
AAEL000316	Uncharacterized	N/A	unspecified product	N/A
AAEL029025	Uncharacterized	N/A	unspecified product	N/A
AAEL014246	Uncharacterized	N/A	glucosyl/glucuronosyl transferases	UDP-glucuronosyl/UDP-glucosyltransferase;UDP-glycosyltransferase family, conserved site
AAEL018137	Uncharacterized	N/A	unspecified product	N/A
AAEL001351	Uncharacterized	N/A	unspecified product	N/A
AAEL027829	Triacylglycerol lipase	N/A	unspecified product	Triacylglycerol lipase family;Pancreatic lipase;Lipase/vitellogenin;Lipase, LIPH-type;Alpha/Beta hydrolase fold;Lipase, N-terminal;PLAT/LH2 domain superfamily
AAEL004120	Sterol transport protein NPC2-like	N/A	Niemann-Pick Type C-2, putative	MD-2-related lipid-recognition domain;Immunoglobulin E-set;Npc2 like, ML domain;Sterol transport protein NPC2-like
AAEL002720	Serpin	SRPN20	Serine Protease Inhibitor (serpin) likely cleavage at V/V.	Serpin family;Serpin, conserved site;Serpin domain;Serpin superfamily
AAEL006585	Serine protease non-CLIP	N/A	unspecified product	Serine proteases, trypsin domain;Peptidase S1A, chymotrypsin family;Peptidase S1, PA clan;Serine proteases, trypsin family, histidine active site
AAEL015432	Serine protease non-CLIP	N/A	trypsin, putative	Serine proteases, trypsin domain;Peptidase S1A, chymotrypsin family;Peptidase S1, PA clan;Serine proteases, trypsin family, histidine active site
AAEL005748	Serine protease non-CLIP	N/A	elastase, putative	Serine proteases, trypsin domain;Peptidase S1A, chymotrypsin family;Chitin binding domain;Peptidase S1, PA clan;Serine proteases, trypsin family, histidine active site;Chitin binding domain superfamily
AAEL006434	Serine protease non-CLIP	N/A	serine protease, putative	Serine proteases, trypsin domain;Peptidase S1A, chymotrypsin family;Peptidase S1, PA clan;Serine proteases, trypsin family, histidine active site
AAEL021257	Serine protease non-CLIP	N/A	unspecified product	Serine proteases, trypsin domain;Peptidase S1A, chymotrypsin family;Peptidase S1, PA clan;Serine proteases, trypsin family, histidine active site
AAEL029072	Serine protease non-CLIP	N/A	unspecified product	Serine proteases, trypsin domain;Peptidase S1A, chymotrypsin family;Peptidase S1, PA clan
AAEL015533	Serine protease non-CLIP	N/A	unspecified product	Serine proteases, trypsin domain;Peptidase S1A, chymotrypsin family;Peptidase S1, PA clan;Serine proteases, trypsin family, histidine active site
AAEL015116	Prophenoloxidase	N/A	prophenoloxidase	Hemocyanin/hexamerin middle domain;Tyrosinase copper-binding domain;Hemocyanin, C-terminal;Hemocyanin, N-terminal;Uncharacterised domain, di-copper centre;Hemocyanin/hexamerin;Immunoglobulin E-set;Hemocyanin, N-terminal domain superfamily
AAEL002022	OBP	N/A	protein serine/threonine kinase, putative	Insect odorant-binding protein A10/Ejaculatory bulb-specific protein 3;Insect odorant-binding protein A10/Ejaculatory bulb-specific protein 3 superfamily
AAEL004923	Neurotransmitter-gated channel	N/A	Nicotinic acetylcholine receptor, putative [Source:UniProtKB/TrEMBL;Acc:A0A1S4F9A7]	Neurotransmitter-gated ion-channel;Neurotransmitter-gated ion-channel ligand-binding domain;Neurotransmitter-gated ion-channel transmembrane domain superfamily;Neurotransmitter-gated ion-channel ligand-binding domain superfamily
AAEL000596	Myosin	N/A	myosin	IQ motif, EF-hand binding site;Protein kinase domain;Myosin head, motor domain;Tyrosine-protein kinase, active site;Protein kinase-like domain superfamily;Tyrosine-protein kinase, catalytic domain;P-loop containing nucleoside triphosphate hydrolase
AAEL017132	Lysozyme	LYSC4	C-Type Lysozyme (Lys-C).	Glycoside hydrolase, family 22, lysozyme;Glycoside hydrolase, family 22;Glycoside hydrolase family 22 domain;Lysozyme-like domain superfamily
AAEL015404	Lysozyme	LYSC7B	C-Type Lysozyme (Lys-B).	Glycoside hydrolase, family 22, lysozyme;Glycoside hydrolase, family 22;Glycoside hydrolase family 22 domain;Lysozyme-like domain superfamily
AAEL005749	Lysosomal alpha-mannosidase	N/A	lysosomal alpha-mannosidase (mannosidase alpha class 2b member 1)	Glycoside hydrolase family 38, N-terminal domain;Galactose mutarotase-like domain superfamily;Glycoside hydrolase/deacetylase, beta/alpha-barrel;Glycosyl hydrolase family 38, C-terminal;Glycoside hydrolase family 38, central domain;Glycoside hydrolase families 57/38, central domain superfamily;Glycosyl hydrolases family 38, C-terminal beta sandwich domain
AAEL000650	LRIM (low confidence)	N/A	unspecified product	Leucine-rich repeat;Leucine-rich repeat, typical subtype
AAEL000668	LRIM (low confidence)	N/A	unspecified product	Leucine-rich repeat;Leucine-rich repeat, typical subtype
AAEL006377	LRIM	LRIM31	leucine-rich immune protein (Coil-less)	Leucine-rich repeat, typical subtype;Leucine rich repeat 4
AAEL010125	LRIM	LRIM17	leucine-rich immune protein (Coil-less)	Leucine-rich repeat;Leucine-rich repeat, typical subtype
AAEL026519	lncRNA	N/A	unspecified product	N/A
AAEL024161	lncRNA	N/A	unspecified product	N/A
AAEL025531	Glycine-rich protein (type D)	N/A	unspecified product	N/A
AAEL025126	Glycine-rich protein (type D)	N/A	unspecified product	N/A
AAEL021929	Glycine-rich protein (type D)	N/A	unspecified product	N/A
AAEL003299	Glycine-rich protein	N/A	unspecified product	N/A
AAEL012764	Glycine N-methyltransferase	N/A	unspecified product	Glycine/Sarcosine N-methyltransferase;S-adenosyl-L-methionine-dependent methyltransferase;Methyltransferase domain 25
AAEL010393	Ferritin	N/A	ferritin subunit, putative	Ferritin;Ferritin/DPS protein domain;Ferritin-like superfamily
AAEL010396	Ferritin	N/A	secreted ferritin G subunit precursor, putative	Ferritin;Ferritin-like superfamily
AAEL008753	Dynein assembly factor	N/A	unspecified product	N/A
AAEL000213	D-amino acid oxidase	N/A	d-amino acid oxidase	FAD dependent oxidoreductase;D-amino-acid oxidase
AAEL002406	Cytochrome b561	N/A	unspecified product	Cytochrome b561/ferric reductase transmembrane
AAEL006518	Cytidine deaminase	N/A	cytidine deaminase, putative	Cytidine and deoxycytidylate deaminase domain;Cytidine deaminase, homotetrameric;APOBEC/CMP deaminase, zinc-binding;Cytidine deaminase-like
AAEL011455	C-type lectin	CTLMA12	C-Type Lectin (CTLMA12) - mannose binding	C-type lectin-like;C-type lectin fold;C-type lectin, conserved site
AAEL029020	C-type lectin	N/A	unspecified product	C-type lectin-like;C-type lectin fold
AAEL006576	CLIP-domain serine protease (low confidence)	N/A	clip-domain serine protease, putative	Serine proteases, trypsin domain;Peptidase S1A, chymotrypsin family;Peptidase S1, PA clan;Serine proteases, trypsin family, histidine active site;Serine proteases, trypsin family, serine active site
AAEL019853	CLIP-domain serine protease	N/A	unspecified product	Serine proteases, trypsin domain;Peptidase S1A, chymotrypsin family;Peptidase S1, PA clan;Serine proteases, trypsin family, histidine active site;Proteinase, regulatory CLIP domain;Serine proteases, trypsin family, serine active site
AAEL002624	CLIP-domain serine protease	N/A	serine protease	Serine proteases, trypsin domain;Peptidase S1A, chymotrypsin family;Peptidase S1, PA clan;Serine proteases, trypsin family, histidine active site
AAEL015430	CLIP-domain serine protease	CLIPB19	Clip-Domain Serine Protease family B. Protease homologue.	Serine proteases, trypsin domain;Peptidase S1A, chymotrypsin family;Peptidase S1, PA clan;Serine proteases, trypsin family, histidine active site;Proteinase, regulatory CLIP domain
AAEL014350	CLIP-domain serine protease	N/A	unspecified product	Serine proteases, trypsin domain;Peptidase S1A, chymotrypsin family;Peptidase S1, PA clan;Serine proteases, trypsin family, histidine active site;Serine proteases, trypsin family, serine active site
AAEL002629	CLIP-domain serine protease	N/A	serine protease	Serine proteases, trypsin domain;Peptidase S1A, chymotrypsin family;Peptidase S1, PA clan;Serine proteases, trypsin family, histidine active site;PPAF-2, Clip domain
AAEL002610	CLIP-domain serine protease	N/A	serine protease	Serine proteases, trypsin domain;Peptidase S1A, chymotrypsin family;Peptidase S1, PA clan
AAEL002964	Chitinase	N/A	brain chitinase and chia	Glycoside hydrolase family 18, catalytic domain;Chitinase II;Glycoside hydrolase superfamily;Chitinase insertion domain superfamily
AAEL006102	Calcium ion-binding/Gelsolin	N/A	gelsolin precursor	Villin/Gelsolin;Gelsolin-like domain
AAEL019755	Calcium ion-binding/EGF-like	N/A	unspecified product	LDLR class B repeat;EGF-type aspartate/asparagine hydroxylation site;EGF-like domain;EGF-like calcium-binding domain;Low-density lipoprotein (LDL) receptor class A repeat;Growth factor receptor cysteine-rich domain superfamily;EGF-like, conserved site;EGF-like calcium-binding, conserved site;Low-density lipoprotein (LDL) receptor class A, conserved site;LDL receptor-like superfamily
AAEL021417	Calcium ion-binding/EGF-like	N/A	unspecified product	EGF-type aspartate/asparagine hydroxylation site;EGF-like domain;CUB domain;EGF-like calcium-binding domain;Growth factor receptor cysteine-rich domain superfamily;EGF-like, conserved site;EGF-like calcium-binding, conserved site;Spermadhesin, CUB domain superfamily
AAEL008452	Amylase	N/A	alpha-amylase	Alpha amylase;Glycosyl hydrolase, family 13, catalytic domain;Alpha-amylase/branching enzyme, C-terminal all beta;Glycoside hydrolase superfamily;Alpha-amylase, C-terminal domain
AAEL002696	Aminopeptidase/metallopeptidase	N/A	unspecified product	ERAP1-like C-terminal domain;Aminopeptidase N-type;Aminopeptidase N-like , N-terminal
AAEL000629	Adenylate kinase	N/A	adenylate kinase 3,	Adenylate kinase/UMP-CMP kinase;Adenylate kinase subfamily;Adenylate kinase, active site lid domain;P-loop containing nucleoside triphosphate hydrolase;Adenylate kinase 3/4, mitochondrial;Adenylate kinase, conserved site;Adenylate kinase, active site lid domain superfamily
AAEL008006	3-hydroxyacyl-coa dehydrogenase	N/A	3-hydroxyacyl-coa dehyrogenase	3-hydroxyacyl-CoA dehydrogenase, C-terminal;3-hydroxyacyl-CoA dehydrogenase, NAD binding;3-hydroxyacyl-CoA dehydrogenase, conserved site;6-phosphogluconate dehydrogenase-like, C-terminal domain superfamily;3-hydroxyacyl-CoA dehydrogenase;NAD(P)-binding domain superfamily

### Sheet: Bacterial Cluster
Gene ID	Category/Function	Symbol	Vectorbase Description	Interpro Description
AAEL002903	4a-hydroxytetrahydrobiopterin dehydratase	p110	phosphatidylinositol 3-kinase catalytic subunit alpha, beta, delta	Phosphatidylinositol 3-kinase Ras-binding (PI3K RBD) domain;Phosphatidylinositol 3-/4-kinase, catalytic domain;Phosphoinositide 3-kinase, accessory (PIK) domain;Phosphatidylinositol 3-kinase, C2 domain;Phosphatidylinositol 3-kinase adaptor-binding (PI3K ABD) domain;Protein kinase-like domain superfamily;Phosphatidylinositol kinase;Armadillo-type fold;Phosphatidylinositol 3/4-kinase, conserved sit…
AAEL027686	ABC transporter	N/A	unspecified product	ABC transporter-like;AAA+ ATPase domain;ABC-2 type transporter;ABC transporter, conserved site;P-loop containing nucleoside triphosphate hydrolase
AAEL017003	CLIP domain serine protease	N/A	Clip-domain serine protease, family B	Serine proteases, trypsin domain;Peptidase S1A, chymotrypsin family;Peptidase S1, PA clan;Serine proteases, trypsin family, histidine active site;Serine proteases, trypsin family, serine active site
AAEL008668	CLIP domain serine protease	CLIPB22	Clip-Domain Serine Protease family B.	N/A
AAEL010270	CLIP domain serine protease? GNBP??	N/A	unspecified product	Serine proteases, trypsin domain;Peptidase S1A, chymotrypsin family;Peptidase S1, PA clan;Serine proteases, trypsin family, histidine active site;Serine proteases, trypsin family, serine active site
AAEL027215	CTL	N/A	unspecified product	C-type lectin-like;C-type lectin fold
AAEL004879	Dolichyl-phosphate mannosyltransferase subunit	N/A	Dolichol-phosphate mannosyltransferase subunit 3 [Source:UniProtKB/TrEMBL;Acc:A0A1S4F963]	Dolichol-phosphate mannosyltransferase subunit 3
AAEL011007	FREP	N/A	fibrinogen and fibronectin	Fibrinogen, alpha/beta/gamma chain, C-terminal globular domain;Fibrinogen, conserved site;Fibrinogen-like, C-terminal
AAEL004931	Hexosaminidase	N/A	beta-hexosaminidase b	Glycoside hydrolase family 20, catalytic domain;Glycoside hydrolase superfamily;Beta-hexosaminidase;Beta-hexosaminidase-like, domain 2;Beta-hexosaminidase, eukaryotic type, N-terminal
AAEL024467	lncRNA	N/A	unspecified product	N/A
AAEL025975	lncRNA	N/A	unspecified product	N/A
AAEL026689	lncRNA	N/A	unspecified product	N/A
AAEL020963	lncRNA	N/A	unspecified product	N/A
AAEL007349	LPS-induced tumour necrosis factor alpha factor	N/A	unspecified product	LPS-induced tumour necrosis factor alpha factor;LITAF domain containing protein
AAEL006438	Oligosaccharyltransferase	N/A	dolichyl glycosyltransferase	Glycosyl transferase, ALG6/ALG8;Dolichyl pyrophosphate Man9GlcNAc2 alpha-1,3-glucosyltransferase
AAEL007878	Ornithene decarboxylase	N/A	ornithine decarboxylase	Ornithine/DAP/Arg decarboxylase;Ornithine decarboxylase;Alanine racemase/group IV decarboxylase, C-terminal;Orn/DAP/Arg decarboxylase 2, C-terminal;Orn/DAP/Arg decarboxylase 2, N-terminal;Orn/DAP/Arg decarboxylase 2, pyridoxal-phosphate binding site;PLP-binding barrel
AAEL010171	PGRP	PGRPLB	peptidoglycan recognition protein (Long)	N-acetylmuramoyl-L-alanine amidase domain;Peptidoglycan recognition protein family domain, metazoa/bacteria;Peptidoglycan recognition protein;Peptidoglycan recognition protein, PGRP-S;N-acetylmuramoyl-L-alanine amidase/PGRP domain superfamily
AAEL002898	Pterin-4a-carbinolamine dehydratase	N/A	unspecified product	Pterin 4 alpha carbinolamine dehydratase;Pterin 4 alpha carbinolamine dehydratase superfamily
AAEL025055	TEP	N/A	unspecified product	Alpha-2-macroglobulin;Terpenoid cyclases/protein prenyltransferase alpha-alpha toroid;Alpha-macroglobulin, receptor-binding;Alpha-macroglobulin-like, TED domain;Immunoglobulin E-set;Alpha-2-macroglobulin, conserved site;Alpha-macroglobulin, receptor-binding domain superfamily
AAEL029056	Uncharacterized	N/A	unspecified product	N/A
AAEL003842	Uncharacterized	N/A	unspecified product	N/A
AAEL017455	Uncharacterized	N/A	unspecified product	N/A
AAEL001336	Vacuolar protein sorting 2	N/A	charged multivesicular body protein 2a	Snf7 family
AAEL014762	Zinc/iron permease	N/A	zinc transporter	Zinc/iron permease
AAEL000024	yellow	N/A	dopachrome-conversion enzyme (DCE), putative	Major royal jelly protein/protein yellow
AAEL004863	yellow	N/A	unspecified product	Major royal jelly protein/protein yellow
AAEL023576	Wbp2	N/A	unspecified product	GRAM domain;Postacrosomal sheath WW domain-binding protein
AAEL008473	Venom allergen	N/A	cysteine-rich venom protein, putative	Cysteine-rich secretory protein-related;Venom allergen 5-like;CAP domain;Allergen V5/Tpx-1-related, conserved site;Golgi-associated plant pathogenesis-related protein 1, SCP domain;CAP superfamily
AAEL027179	Uncharacterized	N/A	unspecified product	Trypsin Inhibitor-like, cysteine rich domain;Serine protease inhibitor-like superfamily
AAEL012577	Uncharacterized	N/A	DUF4789 domain-containing protein [Source:UniProtKB/TrEMBL;Acc:A0A1S4FWH7]	Domain of unknown function DUF4789
AAEL019526	Uncharacterized	N/A	unspecified product	N/A
AAEL008259	Uncharacterized	N/A	unspecified product	N/A
AAEL024460	Uncharacterized	N/A	unspecified product	N/A
AAEL026751	Uncharacterized	N/A	unspecified product	Zinc finger, ZZ-type;UBA-like superfamily;Ubiquitin-associated domain;Sequestosome-1, UBA domain
AAEL001959	Uncharacterized	N/A	unspecified product	N/A
AAEL020476	Uncharacterized	N/A	unspecified product	TMEM192 family
AAEL021795	Uncharacterized	N/A	unspecified product	N/A
AAEL003656	Uncharacterized	N/A	unspecified product	N/A
AAEL011867	Uncharacterized	N/A	unspecified product	N/A
AAEL018241	Uncharacterized	N/A	unspecified product	Protein translocase subunit SecA;SecA DEAD-like, N-terminal;Tetratricopeptide-like helical domain superfamily;Tetratricopeptide repeat;P-loop containing nucleoside triphosphate hydrolase;AHH domain-containing protein;SecA, preprotein cross-linking domain superfamily
AAEL007371	Uncharacterized	N/A	unspecified product	N/A
AAEL008066	Uncharacterized	N/A	trkB protein, putative	Immunoglobulin subtype 2;Immunoglobulin subtype;Immunoglobulin I-set;Immunoglobulin-like domain superfamily
AAEL021232	UDP-N-acetylglucosamine--dolichyl-phosphate N-acetylglucosaminephosphotransferase	N/A	unspecified product	Glycosyl transferase, family 4;UDP-GlcNAc-dolichyl-phosphate GlcNAc phosphotransferase
AAEL002848	Tubulin	N/A	tubulin beta chain	Tubulin;Beta tubulin;Tubulin/FtsZ, GTPase domain;Tubulin/FtsZ, C-terminal;Beta tubulin, autoregulation binding site;Tubulin, conserved site;Tubulin/FtsZ, 2-layer sandwich domain;Tubulin/FtsZ, GTPase domain superfamily
AAEL015458	Transferrin	Tf1	transferrin	Transferrin-like domain;Transferrin;Transferrin family, iron binding site
AAEL001930	Trafficking protein - PRA1 family protein	N/A	pra1 protein	Prenylated rab acceptor PRA1
AAEL000208	Trafficking protein - copii-coated vesicle membrane protein	N/A	copii-coated vesicle membrane protein P24	GOLD domain;TMP21-related;GOLD domain superfamily
AAEL029031	Tox-SGS domain-containing protein	N/A	unspecified product	Rhs repeat-associated core;Tox-SGS domain
AAEL013875	Tetraspanin	N/A	tetraspanin, putative	Tetraspanin;Tetraspanin, EC2 domain superfamily;Tetraspanin/Peripherin
AAEL001794	TEP	N/A	macroglobulin/complement	Alpha-2-macroglobulin;Macroglobulin domain;Terpenoid cyclases/protein prenyltransferase alpha-alpha toroid;Alpha-macroglobulin, receptor-binding;Alpha-2-macroglobulin, bait region domain;Alpha-macroglobulin-like, TED domain;Alpha-2-macroglobulin, conserved site;Alpha-macroglobulin, receptor-binding domain superfamily;Macroglobulin domain MG4;Macroglobulin domain MG3;Alpha-2-macroglobulin, TED dom…
AAEL017023	TEP	N/A	unspecified product	Alpha-2-macroglobulin;Macroglobulin domain;Terpenoid cyclases/protein prenyltransferase alpha-alpha toroid;Alpha-macroglobulin, receptor-binding;Alpha-2-macroglobulin, bait region domain;Alpha-macroglobulin-like, TED domain;Alpha-macroglobulin, receptor-binding domain superfamily;Macroglobulin domain MG4;Macroglobulin domain MG3
AAEL000087	TEP	N/A	macroglobulin/complement	Alpha-2-macroglobulin;Macroglobulin domain;Terpenoid cyclases/protein prenyltransferase alpha-alpha toroid;Alpha-macroglobulin, receptor-binding;Alpha-2-macroglobulin, bait region domain;Alpha-macroglobulin-like, TED domain;Alpha-macroglobulin, receptor-binding domain superfamily;Macroglobulin domain MG3
AAEL010485	Sugar transporter	N/A	sugar transporter	Sugar/inositol transporter;Major facilitator, sugar transporter-like;Sugar transporter, conserved site;MFS transporter superfamily
AAEL011803	Stomatin	N/A	prohibitin, putative	Band 7 domain;Stomatin/HflK/HflC family;Band 7/SPFH domain superfamily;Band-7 stomatin-like
AAEL001650	Sterol transport protein NPC2-like	N/A	ML domain-containing protein [Source:UniProtKB/TrEMBL;Acc:A0A1S4EZF1]	MD-2-related lipid-recognition domain;Immunoglobulin E-set;Sterol transport protein NPC2-like
AAEL003418	Signal peptidase	N/A	microsomal signal peptidase 25 kda subunit	Signal peptidase complex subunit 2
AAEL004603	Signal peptidase	N/A	signal peptidase 12kDa subunit, putative	Microsomal signal peptidase 12kDa subunit;Signal peptidase complex subunit Spc1
AAEL007765	Serpin	SRPN10	Serine Protease Inhibitor (serpin) likely cleavage at K/R. Transcript A.	Serpin family;Serpin domain;Serpin superfamily
AAEL011777	Serpin	SRPN8	Serine Protease Inhibitor (serpin) likely cleavage at K/A.	Serpin family;Serpin domain;Serpin superfamily
AAEL028034	Serpin	N/A	unspecified product	Serpin family;Serpin domain;Serpin superfamily
AAEL010139	Serine protease non-CLIP	N/A	serine protease, putative	Reeler domain
AAEL019564	Serine protease non-CLIP	N/A	unspecified product	Serine proteases, trypsin domain;Peptidase S1A, chymotrypsin family;Peptidase S1, PA clan;Serine proteases, trypsin family, histidine active site;Serine protease gd, N-terminal domain
AAEL007109	Serine protease non-CLIP	N/A	unspecified product	Serine proteases, trypsin domain;Peptidase S1A, chymotrypsin family;Peptidase S1, PA clan;Serine proteases, trypsin family, histidine active site
AAEL010867	Serine protease non-CLIP	N/A	serine protease	Serine proteases, trypsin domain;Peptidase S1A, chymotrypsin family;Peptidase S1, PA clan;Serine proteases, trypsin family, histidine active site;Serine proteases, trypsin family, serine active site
AAEL013032	Serine protease non-CLIP	N/A	unspecified product	Serine proteases, trypsin domain;Peptidase S1A, chymotrypsin family;Peptidase S1, PA clan;Serine proteases, trypsin family, histidine active site;Serine proteases, trypsin family, serine active site
AAEL015527	Serine protease non-CLIP	N/A	unspecified product	Serine proteases, trypsin domain;Peptidase S1A, chymotrypsin family;Peptidase S1, PA clan;Serine proteases, trypsin family, histidine active site
AAEL020362	Serine protease non-CLIP	N/A	unspecified product	Serine proteases, trypsin domain;Peptidase S1, PA clan
AAEL006136	Serine protease non-CLIP	N/A	serine protease, putative	Serine proteases, trypsin domain;Peptidase S1A, chymotrypsin family;Peptidase S1, PA clan;Serine proteases, trypsin family, histidine active site;Serine protease gd, N-terminal domain
AAEL008097	Serine protease non-CLIP	N/A	trypsin-eta, putative	Serine proteases, trypsin domain;Peptidase S1A, chymotrypsin family;Peptidase S1, PA clan;Serine proteases, trypsin family, histidine active site;Serine proteases, trypsin family, serine active site
AAEL026008	Retrotransposon gag domain-containing protein	N/A	unspecified product	Retrotransposon gag domain
AAEL026833	Retrotransposon gag domain-containing protein	N/A	unspecified product	N/A
AAEL007624	REL2	REL2	IMD pathway signalling NF-kappaB Relish-like transcription factor	NF-kappa-B/Dorsal;Ankyrin repeat;IPT domain;p53-like transcription factor, DNA-binding;Death-like domain superfamily;Rel homology domain (RHD), DNA-binding domain;Immunoglobulin E-set;Ankyrin repeat-containing domain;Rel homology dimerisation domain;NFkappaB IPT domain;Ankyrin repeat-containing domain superfamily
AAEL000102	Phytanoyl-CoA dioxygenase	N/A	unspecified product	Phytanoyl-CoA dioxygenase
AAEL009497	Phosphomannomutase	N/A	phosphomannomutase	Phosphomannomutase;HAD-superfamily hydrolase, subfamily IIB;HAD-like superfamily
AAEL010099	Phosphoglycolate phosphatase	N/A	4-nitrophenylphosphatase	HAD-superfamily hydrolase, subfamily IIA;HAD-like superfamily
AAEL006915	Phosphoglycerate mutase	N/A	unspecified product	Histidine phosphatase superfamily, clade-1;Histidine phosphatase superfamily
AAEL009474	PGRP	PGRPS1	Peptidoglycan Recognition Protein (Short)	N-acetylmuramoyl-L-alanine amidase domain;Peptidoglycan recognition protein family domain, metazoa/bacteria;Peptidoglycan recognition protein;Peptidoglycan recognition protein, PGRP-S;N-acetylmuramoyl-L-alanine amidase/PGRP domain superfamily
AAEL013171	Peroxidase	HPX2	heme peroxidase	Haem peroxidase superfamily;Haem peroxidase, animal-type
AAEL013279	Peptidyl-prolyl cis-trans isomerase	N/A	peptidyl-prolyl cis-trans isomerase (cyclophilin)	Cyclophilin-type peptidyl-prolyl cis-trans isomerase domain;Cyclophilin-type peptidyl-prolyl cis-trans isomerase, conserved site;Cyclophilin-type peptidyl-prolyl cis-trans isomerase;Cyclophilin-like domain superfamily
AAEL000551	Pacifastin	N/A	unspecified product	Pacifastin domain;Pacifastin domain superfamily
AAEL006109	OBP	OBP23	odorant binding protein OBP23	Pheromone/general odorant binding protein superfamily
AAEL005770	OBP	OPB21	odorant binding protein OBP21	Pheromone/general odorant binding protein;Pheromone/general odorant binding protein superfamily
AAEL003641	Neurotransmitter transmembrane transport	N/A	sodium/chloride dependent amino acid transporter	Sodium:neurotransmitter symporter;Sodium:neurotransmitter symporter superfamily
AAEL017258	Mucin	N/A	unspecified product	CD164-related protein
AAEL005432	mesh	N/A	unspecified product	Sushi/SCR/CCP domain;von Willebrand factor, type D domain;NIDO domain;AMOP domain;Immunoglobulin E-set;Sushi/SCR/CCP superfamily
AAEL005428	MBF2	N/A	unspecified product	Transcription activator MBF2
AAEL004809	MBF2	N/A	unspecified product	Transcription activator MBF2
AAEL002263	MBF2	N/A	unspecified product	Transcription activator MBF2
AAEL001331	Mannose-1-phosphate guanylyltransferase	N/A	mannose-1-phosphate guanyltransferase	Hexapeptide repeat;Nucleotidyl transferase domain;Hexapeptide transferase, conserved site;Nucleotide-diphospho-sugar transferases
AAEL014541	Maltose phosphorylase	N/A	maltose phosphorylase	Glycoside hydrolase, family 65, central catalytic;Six-hairpin glycosidase superfamily
AAEL003723	Lysozyme	LYSC11	C-Type Lysozyme (Lys-A).	Glycoside hydrolase, family 22, lysozyme;Glycoside hydrolase, family 22;Glycoside hydrolase family 22 domain;Lysozyme-like domain superfamily
AAEL025888	Lysozyme	N/A	unspecified product	Invertebrate-type lysozyme;Lysozyme-like domain superfamily
AAEL007778	LRIM (low confidence)	N/A	leucine-rich transmembrane protein	Leucine-rich repeat;Leucine-rich repeat, typical subtype;BspA type Leucine rich repeat region
AAEL012086	LRIM	LRIM1	leucine-rich immune protein (Long)	Leucine-rich repeat;Leucine-rich repeat, typical subtype
AAEL007344	LPS-induced tumor necrosis factor alpha factor	N/A	LITAF domain-containing protein [Source:UniProtKB/TrEMBL;Acc:A0A1S4FG64]	LPS-induced tumour necrosis factor alpha factor;LITAF domain containing protein
AAEL025196	lncRNA	N/A	unspecified product	N/A
AAEL026896	lncRNA	N/A	unspecified product	N/A
AAEL026265	lncRNA	N/A	unspecified product	N/A
AAEL025317	lncRNA	N/A	unspecified product	N/A
AAEL026290	lncRNA	N/A	unspecified product	N/A
AAEL022454	lncRNA	N/A	unspecified product	N/A
AAEL025205	lncRNA	N/A	unspecified product	N/A
AAEL025024	lncRNA	N/A	unspecified product	N/A
AAEL020513	lncRNA	N/A	unspecified product	N/A
AAEL027700	lncRNA	N/A	unspecified product	N/A
AAEL023691	lncRNA	N/A	unspecified product	N/A
AAEL022334	lncRNA	N/A	unspecified product	N/A
AAEL022132	Lipase	N/A	unspecified product	Triacylglycerol lipase family;Lipase/vitellogenin;Alpha/Beta hydrolase fold;Lipase, N-terminal
AAEL002295	Leucine-rich transmembrane protein	N/A	leucine-rich transmembrane protein	Cysteine-rich flanking region, C-terminal;Leucine-rich repeat;Leucine-rich repeat, typical subtype
AAEL009927	Juvenile hormone-binding	N/A	unspecified product	Haemolymph juvenile hormone binding;Mite allergen, group-7
AAEL023229	Initiator serine protease	N/A	unspecified product	Sushi/SCR/CCP domain;Serine proteases, trypsin domain;Low-density lipoprotein (LDL) receptor class A repeat;Peptidase S1, PA clan;Serine proteases, trypsin family, histidine active site;Low-density lipoprotein (LDL) receptor class A, conserved site;Sushi/SCR/CCP superfamily;LDL receptor-like superfamily
AAEL001392	Glycine-rich protein (type F)	N/A	unspecified product	N/A
AAEL017139	Glycine-rich protein (type A)	N/A	unspecified product	N/A
AAEL017513	Glycine-rich protein	N/A	unspecified product	N/A
AAEL000271	Gamma-glutamyl hydrolase	N/A	gamma-glutamyl hydrolase	Peptidase C26;Peptidase C26, gamma-glutamyl hydrolase;Class I glutamine amidotransferase-like
AAEL020192	FREP	N/A	unspecified product	Fibrinogen, alpha/beta/gamma chain, C-terminal globular domain;Fibrinogen, conserved site;Fibrinogen-like, C-terminal
AAEL003156	FREP	N/A	fibrinogen and fibronectin	Fibrinogen, alpha/beta/gamma chain, C-terminal globular domain;Fibrinogen-like, C-terminal
AAEL019868	FREP	N/A	unspecified product	Fibrinogen, alpha/beta/gamma chain, C-terminal globular domain;Fibrinogen, conserved site;Fibrinogen-like, C-terminal
AAEL001508	Farnesoic acid O-methyl transferase	N/A	unspecified product	Farnesoic acid O-methyl transferase
AAEL004667	Farnesoic acid O-methyl transferase	N/A	Methyltransf_FA domain-containing protein [Source:UniProtKB/TrEMBL;Acc:A0A1S4F8A2]	Farnesoic acid O-methyl transferase
AAEL004672	Farnesoic acid O-methyl transferase	N/A	unspecified product	Farnesoic acid O-methyl transferase
AAEL024665	Dynein	N/A	unspecified product	Dynein heavy chain, AAA 5 extension domain;Dynein heavy chain 3, AAA+ lid domain
AAEL010227	Dolichol-phosphate mannosyltransferase	N/A	dolichol-phosphate mannosyltransferase	Glycosyltransferase 2-like;Nucleotide-diphospho-sugar transferases;DPM1-like
AAEL010065	Disulfide isomerase	N/A	protein disulfide-isomerase A6 precursor	Disulphide isomerase;Thioredoxin domain;Thioredoxin, conserved site;Thioredoxin-like superfamily
AAEL006794	Dicer-2	N/A	dicer-2	Ribonuclease III domain;Helicase, C-terminal;PAZ domain;Dicer dimerisation domain;DEAD/DEAH box helicase domain;Helicase superfamily 1/2, ATP-binding domain;P-loop containing nucleoside triphosphate hydrolase;PAZ domain superfamily;Ribonuclease III, endonuclease domain superfamily
AAEL004278	Cytochrome b5-related	N/A	unspecified product	Cytochrome b5-like heme/steroid binding domain;Fatty acid desaturase domain;Cytochrome b5, heme-binding site;Cytochrome b5-like heme/steroid binding domain superfamily
AAEL011622	C-type lectin (low confidence)	N/A	serine protease, putative	Serine proteases, trypsin domain;C-type lectin-like;Peptidase S1A, chymotrypsin family;Peptidase S1, PA clan;C-type lectin fold;C-type lectin, conserved site
AAEL012353	C-type lectin	CTL15	C-Type Lectin (CTL).	C-type lectin-like;C-type lectin fold
AAEL005641	C-type lectin	CTLGA5	C-Type Lectin (CTL) - galactose binding.	C-type lectin-like;C-type lectin fold
AAEL014382	C-type lectin	CTLMA14	C-Type Lectin (CTL) - mannose binding.	C-type lectin-like;C-type lectin fold;C-type lectin, conserved site
AAEL023353	C-type lectin	N/A	unspecified product	C-type lectin-like;C-type lectin fold
AAEL002524	C-type lectin	CTL24	C-Type Lectin (CTL).	C-type lectin-like;C-type lectin fold
AAEL019633	C-type lectin	N/A	unspecified product	Serine proteases, trypsin domain;C-type lectin-like;Peptidase S1A, chymotrypsin family;Peptidase S1, PA clan;C-type lectin fold;C-type lectin, conserved site
AAEL000543	C-type lectin	CTLMA11	C-Type Lectin (CTLMA11) - mannose binding.	C-type lectin-like;C-type lectin fold
AAEL001098	CLIP-domain serine protease (low confidence)	N/A	clip-domain serine protease, putative	Serine proteases, trypsin domain;Peptidase S1, PA clan
AAEL009722	CLIP-domain serine protease (low confidence)	N/A	clip-domain serine protease, putative	Serine proteases, trypsin domain;Peptidase S1, PA clan
AAEL007993	CLIP-domain serine protease	CLIPB27	Clip-Domain Serine Protease family B.	Serine proteases, trypsin domain;Peptidase S1A, chymotrypsin family;Peptidase S1, PA clan;Serine proteases, trypsin family, histidine active site;Proteinase, regulatory CLIP domain;Serine proteases, trypsin family, serine active site
AAEL005431	CLIP-domain serine protease	CLIPB37	Clip-Domain Serine Protease family B.	Serine proteases, trypsin domain;Peptidase S1A, chymotrypsin family;Peptidase S1, PA clan;Serine proteases, trypsin family, histidine active site;Proteinase, regulatory CLIP domain;Serine proteases, trypsin family, serine active site
AAEL019768	CLIP-domain serine protease	N/A	unspecified product	Serine proteases, trypsin domain;Peptidase S1A, chymotrypsin family;Peptidase S1, PA clan;Serine proteases, trypsin family, histidine active site;Proteinase, regulatory CLIP domain;Serine proteases, trypsin family, serine active site
AAEL005792	CLIP-domain serine protease	CLIPE8	Clip-Domain Serine Protease family E. Protease homologue.	Serine proteases, trypsin domain;Peptidase S1, PA clan;Proteinase, regulatory CLIP domain
AAEL014349	CLIP-domain serine protease	CLIPB15	Clip-Domain Serine Protease family B.	Serine proteases, trypsin domain;Peptidase S1A, chymotrypsin family;Peptidase S1, PA clan;Serine proteases, trypsin family, histidine active site;Proteinase, regulatory CLIP domain;Serine proteases, trypsin family, serine active site
AAEL019781	CLIP-domain serine protease	N/A	unspecified product	Serine proteases, trypsin domain;Peptidase S1, PA clan;Proteinase, regulatory CLIP domain
AAEL005093	CLIP-domain serine protease	CLIPB46	Clip-Domain Serine Protease family B.	Serine proteases, trypsin domain;Peptidase S1A, chymotrypsin family;Peptidase S1, PA clan;Serine proteases, trypsin family, histidine active site;Proteinase, regulatory CLIP domain;Serine proteases, trypsin family, serine active site
AAEL022775	CLIP-domain serine protease	N/A	unspecified product	Serine proteases, trypsin domain;Peptidase S1A, chymotrypsin family;Peptidase S1, PA clan;Serine proteases, trypsin family, histidine active site
AAEL013245	CLIP-domain serine protease	CLIPB28	Clip-Domain Serine Protease family B.	Serine proteases, trypsin domain;Peptidase S1A, chymotrypsin family;Peptidase S1, PA clan;Serine proteases, trypsin family, histidine active site;Proteinase, regulatory CLIP domain
AAEL002601	CLIP-domain serine protease	CLIPA1	Clip-Domain Serine Protease family A. Protease homologue.	Serine proteases, trypsin domain;Peptidase S1A, chymotrypsin family;Peptidase S1, PA clan;PPAF-2, Clip domain
AAEL002593	CLIP-domain serine protease	N/A	serine protease	Serine proteases, trypsin domain;Peptidase S1A, chymotrypsin family;Peptidase S1, PA clan;PPAF-2, Clip domain
AAEL024669	CLIP-domain serine protease	N/A	unspecified product	Serine proteases, trypsin domain;Peptidase S1A, chymotrypsin family;Peptidase S1, PA clan;Serine proteases, trypsin family, histidine active site;Proteinase, regulatory CLIP domain
AAEL019590	CLIP-domain serine protease	N/A	unspecified product	Serine proteases, trypsin domain;Peptidase S1A, chymotrypsin family;Peptidase S1, PA clan;Serine proteases, trypsin family, serine active site
AAEL020706	CLIP-domain serine protease	N/A	unspecified product	Serine proteases, trypsin domain;Peptidase S1, PA clan
AAEL000037	CLIP-domain serine protease	CLIPB35	Clip-Domain Serine Protease family B.	Serine proteases, trypsin domain;Peptidase S1A, chymotrypsin family;Peptidase S1, PA clan;Serine proteases, trypsin family, histidine active site;Proteinase, regulatory CLIP domain;Serine proteases, trypsin family, serine active site
AAEL002580	CLIP-domain serine protease	N/A	unspecified product	Serine proteases, trypsin domain;Peptidase S1A, chymotrypsin family;Peptidase S1, PA clan;PPAF-2, Clip domain
AAEL019767	CLIP-domain serine protease	N/A	unspecified product	Serine proteases, trypsin domain;Peptidase S1A, chymotrypsin family;Peptidase S1, PA clan;Serine proteases, trypsin family, histidine active site;Proteinase, regulatory CLIP domain;Serine proteases, trypsin family, serine active site
AAEL002301	CLIP-domain serine protease	N/A	serine protease	Serine proteases, trypsin domain;Peptidase S1A, chymotrypsin family;Peptidase S1, PA clan;Serine proteases, trypsin family, histidine active site;PPAF-2, Clip domain
AAEL000074	CLIP-domain serine protease	CLIPB1	Clip-Domain Serine Protease family B.	Serine proteases, trypsin domain;Peptidase S1A, chymotrypsin family;Peptidase S1, PA clan;Serine proteases, trypsin family, histidine active site;Proteinase, regulatory CLIP domain;Serine proteases, trypsin family, serine active site
AAEL007597	CLIP-domain serine protease	CLIPC3	Clip-Domain Serine Protease family C	Serine proteases, trypsin domain;Peptidase S1A, chymotrypsin family;Peptidase S1, PA clan;Serine proteases, trypsin family, histidine active site;Serine proteases, trypsin family, serine active site
AAEL001077	CLIP-domain serine protease	CLIPB45	Clip-Domain Serine Protease family B. Protease homologue.	Serine proteases, trypsin domain;Peptidase S1A, chymotrypsin family;Peptidase S1, PA clan;Serine proteases, trypsin family, histidine active site;Proteinase, regulatory CLIP domain
AAEL002288	CLIP-domain serine protease	N/A	serine protease	Serine proteases, trypsin domain;Peptidase S1A, chymotrypsin family;Peptidase S1, PA clan;Serine proteases, trypsin family, histidine active site;PPAF-2, Clip domain
AAEL009537	Chitin-binding	N/A	unspecified product	Chitin binding domain;Chitin binding domain superfamily
AAEL002023	Chitinase	N/A	imaginal disc growth factor	Glycoside hydrolase family 18, catalytic domain;Chitinase II;Imaginal disc growth factor;Glycoside hydrolase superfamily;Chitinase insertion domain superfamily
AAEL001965	Chitinase	N/A	imaginal disc growth factor	Glycoside hydrolase family 18, catalytic domain;Chitinase II;Imaginal disc growth factor;Glycoside hydrolase superfamily;Chitinase insertion domain superfamily
AAEL008757	Carboxylesterase	N/A	Carboxylic ester hydrolase [Source:UniProtKB/TrEMBL;Acc:A0A1S4FKP8]	Carboxylesterase, type B;Carboxylesterase type B, active site;Alpha/Beta hydrolase fold
AAEL008532	Carboxylesterase	N/A	Carboxylic ester hydrolase (Fragment) [Source:UniProtKB/TrEMBL;Acc:Q16YG4]	Carboxylesterase, type B;Carboxylesterase type B, active site;Alpha/Beta hydrolase fold
AAEL004425	Canopy protein	N/A	ctg4a	Domain of unknown function DUF3456
AAEL016972	Calycin	N/A	unspecified product	N/A
AAEL009569	Calycin	N/A	apolipoprotein D, putative	Lipocalin/cytosolic fatty-acid binding domain;Calycin;Lipocalin family conserved site
AAEL009561	Calycin	N/A	apolipoprotein D, putative	Lipocalin/cytosolic fatty-acid binding domain;Invertebrate colouration protein;Calycin;Lipocalin, ApoD type;Lipocalin family conserved site
AAEL001275	Calcium ion-binding/ef-hand	N/A	ef-hand protein nucb1	EF-hand domain;EF-hand domain pair;EF-Hand 1, calcium-binding site;Nucleobindin
AAEL007286	Calcium ion-binding/ef-hand	Manf	arginine-rich protein, putative	EF-Hand 1, calcium-binding site;Armet protein;SAP domain superfamily
AAEL005417	Calcium ion-binding/Annexin	N/A	annexin x	Annexin;Annexin repeat, conserved site;Annexin repeat;Annexin superfamily
AAEL005408	Calcium ion-binding/Annexin	N/A	annexin x	Annexin;Annexin repeat, conserved site;Annexin repeat;Annexin superfamily
AAEL015493	Brain protein I3	N/A	unspecified product	Brain protein I3
AAEL007626	Beta-1,3-glucan-binding protein/GNBP	GNBPA1	Gram-Negative Binding Protein (GNBP) or Beta-1 3-Glucan Binding Protein (BGBP).	Glycoside hydrolase family 16;Concanavalin A-like lectin/glucanase domain superfamily;Beta-1,3-glucan recognition protein, C-terminal
AAEL006971	Beta-1,3-glucan-binding protein	N/A	unspecified product	Beta-1,3-glucan-binding protein, N-terminal
AAEL006968	Beta-1,3-glucan-binding protein	N/A	unspecified product	Beta-1,3-glucan-binding protein, N-terminal
AAEL006964	Beta-1,3-glucan-binding protein	N/A	unspecified product	Beta-1,3-glucan-binding protein, N-terminal
AAEL005793	AMP-dependent ligase	N/A	AMP dependent ligase	AMP-dependent synthetase/ligase;Phosphopantetheine binding ACP domain;AMP-binding, conserved site;ACP-like superfamily
AAEL017536	AMP/Holotricin/Glycine-rich protein (Type F)	GRRP	holotricin glycine rich repeat protein (GRRP) anti-microbial peptide	N/A
AAEL004522	AMP/Gambicin	GAM1	gambicin anti-microbial peptide	N/A
AAEL027792	AMP/Defensin	DEFA	Defensin-A [Source:UniProtKB/Swiss-Prot;Acc:P91793]	Defensin, invertebrate/fungal;Knottin, scorpion toxin-like superfamily
AAEL003857	AMP/Defensin	N/A	INVERT_DEFENSINS domain-containing protein [Source:UniProtKB/TrEMBL;Acc:A0A1S4F676]	Defensin, invertebrate/fungal;Knottin, scorpion toxin-like superfamily
AAEL003832	AMP/Defensin	DEFC	defensin anti-microbial peptide	Defensin, invertebrate/fungal;Knottin, scorpion toxin-like superfamily
AAEL029041	AMP/Cecropin/Glycine-rich protein	N/A	unspecified product	Cecropin;Cecropin, insect
AAEL029046	AMP/Cecropin/Glycine-rich protein	CECD	cecropin	Cecropin;Cecropin, insect
AAEL029044	AMP/Cecropin/Glycine-rich protein	CECE	cecropin	Cecropin;Cecropin, insect
AAEL029047	AMP/Cecropin	CECN	cecropin	Cecropin;Cecropin, insect
