## Supplemental Table 8 HK DESeq genes for "The transcriptional response in mosquitoes distinguishes between fungi and bacteria but not Gram types"

### Sheet: Aedes
	Significantly higher in:		Present in:
Gene ID	Bacteria HK	Ca HK	Bacterial Cluster	Fungal Cluster	Category/Function	Symbol
AAEL014141	No	Yes	No	No	Serpin	SRPN5
AAEL001532	No	Yes	No	No		N/A
AAEL006700	No	Yes	No	No		N/A
AAEL003389	Yes	No	No	No	AMP/Attacin/Glycine-rich protein	ATT
AAEL029047	Yes	No	Yes	No	AMP/Cecropin	CECN
AAEL029041	Yes	No	Yes	No	AMP/Cecropin/Glycine-rich protein	N/A
AAEL029044	Yes	No	Yes	No	AMP/Cecropin/Glycine-rich protein	CECE
AAEL029046	Yes	No	Yes	No	AMP/Cecropin/Glycine-rich protein	CECD
AAEL027792	Yes	No	Yes	No	AMP/Defensin	DEFA
AAEL003832	Yes	No	Yes	No	AMP/Defensin	DEFC
AAEL003857	Yes	No	Yes	No	AMP/Defensin	N/A
AAEL003841	Yes	No	No	No	AMP/Defensin	DEFA
AAEL004522	Yes	No	Yes	No	AMP/Gambicin	GAM1
AAEL017536	Yes	No	Yes	No	AMP/Holotricin/Glycine-rich protein (Type F)	GRRP
AAEL005793	Yes	No	Yes	No	AMP-dependent ligase	N/A
AAEL008153	Yes	No	No	No	Arrestin	N/A
AAEL006968	Yes	No	Yes	No	Beta-1,3-glucan-binding protein	N/A
AAEL006971	Yes	No	Yes	No	Beta-1,3-glucan-binding protein	N/A
AAEL006964	Yes	No	Yes	No	Beta-1,3-glucan-binding protein	N/A
AAEL024482	No	Yes	No	No	Uncharacterized	N/A
AAEL018109	No	Yes	No	No		N/A
AAEL007626	Yes	No	Yes	No	Beta-1,3-glucan-binding protein/GNBP	GNBPA1
AAEL022107	No	Yes	No	No		N/A
AAEL001275	Yes	No	Yes	No	Calcium ion-binding/ef-hand	N/A
AAEL007286	Yes	No	Yes	No	Calcium ion-binding/ef-hand	Manf
AAEL012394	Yes	No	No	No	Calcium ion-binding/ef-hand	N/A
AAEL017547	No	Yes	No	No		N/A
AAEL011850	No	Yes	No	No		CYP315A1
AAEL007106	No	Yes	No	No		N/A
AAEL016972	Yes	No	Yes	No	Calycin	N/A
AAEL009569	Yes	No	Yes	No	Calycin	N/A
AAEL009561	Yes	No	Yes	No	Calycin	N/A
AAEL013005	Yes	No	No	No	Canopy protein	N/A
AAEL008757	Yes	No	Yes	No	Carboxylesterase	N/A
AAEL000807	Yes	No	No	No	Chaperone	N/A
AAEL012827	Yes	No	No	No	Chaperone	N/A
AAEL017263	Yes	No	No	No	Chaperone	N/A
AAEL026215	Yes	No	No	No	Chaperone	N/A
AAEL000165	No	Yes	No	No		N/A
AAEL002023	Yes	No	Yes	No	Chitinase	N/A
AAEL009537	Yes	No	Yes	No	Chitin-binding	N/A
AAEL007691	No	Yes	No	No		N/A
AAEL007547	Yes	No	No	No	Chloride channel	N/A
AAEL012855	No	Yes	No	No		N/A
AAEL002406	No	Yes	No	Yes	Cytochrome b561	N/A
AAEL005926	No	Yes	No	No	ER lumen protein retaining receptor	N/A
AAEL018208	No	Yes	No	No		N/A
AAEL005431	Yes	No	Yes	No	CLIP-domain serine protease	CLIPB37
AAEL022775	Yes	No	Yes	No	CLIP-domain serine protease	N/A
AAEL007993	Yes	No	Yes	No	CLIP-domain serine protease	CLIPB27
AAEL019781	Yes	No	Yes	No	CLIP-domain serine protease	N/A
AAEL014349	Yes	No	Yes	No	CLIP-domain serine protease	CLIPB15
AAEL005093	Yes	No	Yes	No	CLIP-domain serine protease	CLIPB46
AAEL002601	Yes	No	Yes	No	CLIP-domain serine protease	CLIPA1
AAEL005792	Yes	No	Yes	No	CLIP-domain serine protease	CLIPE8
AAEL024669	Yes	No	Yes	No	CLIP-domain serine protease	N/A
AAEL020706	Yes	No	Yes	No	CLIP-domain serine protease	N/A
AAEL019768	Yes	No	Yes	No	CLIP-domain serine protease	N/A
AAEL013245	Yes	No	Yes	No	CLIP-domain serine protease	CLIPB28
AAEL002593	Yes	No	Yes	No	CLIP-domain serine protease	N/A
AAEL019767	Yes	No	Yes	No	CLIP-domain serine protease	N/A
AAEL000074	Yes	No	Yes	No	CLIP-domain serine protease	CLIPB1
AAEL002301	Yes	No	Yes	No	CLIP-domain serine protease	N/A
AAEL000037	Yes	No	Yes	No	CLIP-domain serine protease	CLIPB35
AAEL002580	Yes	No	Yes	No	CLIP-domain serine protease	N/A
AAEL019590	Yes	No	Yes	No	CLIP-domain serine protease	N/A
AAEL007597	Yes	No	Yes	No	CLIP-domain serine protease	CLIPC3
AAEL015465	Yes	No	No	No	CLIP-domain serine protease	N/A
AAEL003632	Yes	No	No	No	CLIP-domain serine protease	CLIPB39
AAEL007992	Yes	No	No	No	CLIP-domain serine protease	N/A
AAEL002447	No	Yes	No	No		N/A
AAEL001098	Yes	No	Yes	No	CLIP-domain serine protease (low confidence)	N/A
AAEL009637	No	Yes	No	No		N/A
AAEL026519	No	Yes	No	Yes	lncRNA	N/A
AAEL014382	Yes	No	Yes	No	C-type lectin	CTLMA14
AAEL005641	Yes	No	Yes	No	C-type lectin	CTLGA5
AAEL012353	Yes	No	Yes	No	C-type lectin	CTL15
AAEL023353	Yes	No	Yes	No	C-type lectin	N/A
AAEL019633	Yes	No	Yes	No	C-type lectin	N/A
AAEL002524	Yes	No	Yes	No	C-type lectin	CTL24
AAEL000543	Yes	No	Yes	No	C-type lectin	CTLMA11
AAEL011622	Yes	No	Yes	No	C-type lectin (low confidence)	N/A
AAEL014019	No	Yes	No	No		CYP4J16
AAEL004278	Yes	No	Yes	No	Cytochrome b5-related	N/A
AAEL004407	No	Yes	No	No		N/A
AAEL013407	No	Yes	No	No		Cat
AAEL006794	Yes	No	Yes	No	Dicer-2	N/A
AAEL010065	Yes	No	Yes	No	Disulfide isomerase	N/A
AAEL010227	Yes	No	Yes	No	Dolichol-phosphate mannosyltransferase	N/A
AAEL024665	Yes	No	Yes	No	Dynein	N/A
AAEL020112	No	Yes	No	Yes	Sulfate transporter	N/A
AAEL012644	No	Yes	No	No		N/A
AAEL004667	Yes	No	Yes	No	Farnesoic acid O-methyl transferase	N/A
AAEL004672	Yes	No	Yes	No	Farnesoic acid O-methyl transferase	N/A
AAEL001508	Yes	No	Yes	No	Farnesoic acid O-methyl transferase	N/A
AAEL011455	No	Yes	No	Yes	C-type lectin	CTLMA12
AAEL019868	Yes	No	Yes	No	FREP	N/A
AAEL020192	Yes	No	Yes	No	FREP	N/A
AAEL003156	Yes	No	Yes	No	FREP	N/A
AAEL000271	Yes	No	Yes	No	Gamma-glutamyl hydrolase	N/A
AAEL005769	Yes	No	No	No	Glucose dehydrogenase	N/A
AAEL000471	No	Yes	No	Yes	Monocarboxylate transporter	N/A
AAEL003299	No	Yes	No	Yes	Glycine-rich protein	N/A
AAEL017139	Yes	No	Yes	No	Glycine-rich protein (type A)	N/A
AAEL001271	Yes	No	No	No	Glycine-rich protein (type C)	N/A
AAEL021099	No	Yes	No	No		N/A
AAEL021886	No	Yes	No	Yes	Uncharacterized	N/A
AAEL012184	No	Yes	No	No		N/A
AAEL026403	No	Yes	No	Yes	lncRNA	N/A
AAEL001392	Yes	No	Yes	No	Glycine-rich protein (type F)	N/A
AAEL009927	Yes	No	Yes	No	Juvenile hormone-binding	N/A
AAEL008104	No	Yes	No	No		N/A
AAEL022132	Yes	No	Yes	No	Lipase	N/A
AAEL024161	No	Yes	No	Yes	lncRNA	N/A
AAEL000234	No	Yes	No	No		SCRB7
AAEL026265	Yes	No	Yes	No	lncRNA	N/A
AAEL025196	Yes	No	Yes	No	lncRNA	N/A
AAEL025317	Yes	No	Yes	No	lncRNA	N/A
AAEL026896	Yes	No	Yes	No	lncRNA	N/A
AAEL026290	Yes	No	Yes	No	lncRNA	N/A
AAEL020513	Yes	No	Yes	No	lncRNA	N/A
AAEL023691	Yes	No	Yes	No	lncRNA	N/A
AAEL022454	Yes	No	Yes	No	lncRNA	N/A
AAEL025205	Yes	No	Yes	No	lncRNA	N/A
AAEL025024	Yes	No	Yes	No	lncRNA	N/A
AAEL027700	Yes	No	Yes	No	lncRNA	N/A
AAEL015019	No	Yes	No	No		N/A
AAEL026592	Yes	No	No	No	lncRNA	N/A
AAEL021027	Yes	No	No	No	lncRNA	N/A
AAEL024059	Yes	No	No	No	lncRNA	N/A
AAEL007344	Yes	No	Yes	No	LPS-induced tumor necrosis factor alpha factor	N/A
AAEL008501	No	Yes	No	No		N/A
AAEL023187	No	Yes	No	No		N/A
AAEL007963	No	Yes	No	No		N/A
AAEL022251	No	Yes	No	No		N/A
AAEL003723	Yes	No	Yes	No	Lysozyme	LYSC11
AAEL025888	Yes	No	Yes	No	Lysozyme	N/A
AAEL001331	Yes	No	Yes	No	Mannose-1-phosphate guanylyltransferase	N/A
AAEL004809	Yes	No	Yes	No	MBF2	N/A
AAEL005428	Yes	No	Yes	No	MBF2	N/A
AAEL001394	Yes	No	No	No	Monooxygenase	N/A
AAEL001236	Yes	No	No	No	Mucin	N/A
AAEL003641	Yes	No	Yes	No	Neurotransmitter transmembrane transport	N/A
AAEL001799	No	Yes	No	No		N/A
AAEL029025	No	Yes	No	Yes	Uncharacterized	N/A
AAEL005770	Yes	No	Yes	No	OBP	OPB21
AAEL006109	Yes	No	Yes	No	OBP	OBP23
AAEL000551	Yes	No	Yes	No	Pacifastin	N/A
AAEL013279	Yes	No	Yes	No	Peptidyl-prolyl cis-trans isomerase	N/A
AAEL009474	Yes	No	Yes	No	PGRP	PGRPS1
AAEL009497	Yes	No	Yes	No	Phosphomannomutase	N/A
AAEL015116	No	Yes	No	Yes	Prophenoloxidase	N/A
AAEL020986	Yes	No	No	No	Pseudogene	N/A
AAEL007624	Yes	No	Yes	No	REL2	REL2
AAEL026008	Yes	No	Yes	No	Retrotransposon gag domain-containing protein	N/A
AAEL026833	Yes	No	Yes	No	Retrotransposon gag domain-containing protein	N/A
AAEL008286	No	Yes	No	No	Uncharacterized	N/A
AAEL008452	No	Yes	No	Yes	Amylase	N/A
AAEL010656	No	Yes	No	No		LRIM12
AAEL008635	No	Yes	No	No	ABC transporter	N/A
AAEL005749	No	Yes	No	Yes	Lysosomal alpha-mannosidase	N/A
AAEL010867	Yes	No	Yes	No	Serine protease non-CLIP	N/A
AAEL007109	Yes	No	Yes	No	Serine protease non-CLIP	N/A
AAEL013032	Yes	No	Yes	No	Serine protease non-CLIP	N/A
AAEL019564	Yes	No	Yes	No	Serine protease non-CLIP	N/A
AAEL010139	Yes	No	Yes	No	Serine protease non-CLIP	N/A
AAEL015527	Yes	No	Yes	No	Serine protease non-CLIP	N/A
AAEL006136	Yes	No	Yes	No	Serine protease non-CLIP	N/A
AAEL020362	Yes	No	Yes	No	Serine protease non-CLIP	N/A
AAEL004675	No	Yes	No	No		N/A
AAEL006920	No	Yes	No	No		LRIM20
AAEL007765	Yes	No	Yes	No	Serpin	SRPN10
AAEL011777	Yes	No	Yes	No	Serpin	SRPN8
AAEL028034	Yes	No	Yes	No	Serpin	N/A
AAEL008106	No	Yes	No	No	Glycine-rich protein (type E)	N/A
AAEL002964	No	Yes	No	Yes	Chitinase	N/A
AAEL019445	No	Yes	No	No		N/A
AAEL012036	Yes	No	No	No	Sulfate transporter	N/A
AAEL002559	Yes	No	No	No	Superoxide dismutase	N/A
AAEL017023	Yes	No	Yes	No	TEP	N/A
AAEL001794	Yes	No	Yes	No	TEP	N/A
AAEL013875	Yes	No	Yes	No	Tetraspanin	N/A
AAEL029031	Yes	No	Yes	No	Tox-SGS domain-containing protein	N/A
AAEL015458	Yes	No	Yes	No	Transferrin	Tf1
AAEL002995	No	Yes	No	No		N/A
AAEL021232	Yes	No	Yes	No	UDP-N-acetylglucosamine--dolichyl-phosphate N-acetylglucosaminephosphotransferase	N/A
AAEL000650	No	Yes	No	Yes	LRIM (low confidence)	N/A
AAEL019755	No	Yes	No	Yes	Calcium ion-binding/EGF-like	N/A
AAEL029020	No	Yes	No	Yes	C-type lectin	N/A
AAEL012856	No	Yes	No	Yes	Uncharacterized	N/A
AAEL019526	Yes	No	Yes	No	Uncharacterized	N/A
AAEL012577	Yes	No	Yes	No	Uncharacterized	N/A
AAEL027179	Yes	No	Yes	No	Uncharacterized	N/A
AAEL020476	Yes	No	Yes	No	Uncharacterized	N/A
AAEL008259	Yes	No	Yes	No	Uncharacterized	N/A
AAEL024460	Yes	No	Yes	No	Uncharacterized	N/A
AAEL001959	Yes	No	Yes	No	Uncharacterized	N/A
AAEL026751	Yes	No	Yes	No	Uncharacterized	N/A
AAEL009852	No	Yes	No	No		N/A
AAEL005731	No	Yes	No	No		N/A
AAEL002624	No	Yes	No	Yes	CLIP-domain serine protease	N/A
AAEL007703	Yes	No	No	No	Uncharacterized	N/A
AAEL014451	Yes	No	No	No	Uncharacterized	N/A
AAEL008936	Yes	No	No	No	Uncharacterized	N/A
AAEL014909	Yes	No	No	No	Uncharacterized	N/A
AAEL010068	Yes	No	No	No	Uncharacterized	N/A
AAEL028048	Yes	No	No	No	Uncharacterized	N/A
AAEL008473	Yes	No	Yes	No	Venom allergen	N/A
AAEL000549	No	Yes	No	No		N/A
AAEL004863	Yes	No	Yes	No	yellow	N/A
AAEL000024	Yes	No	Yes	No	yellow	N/A
AAEL002903	Yes	No	Yes	No	4a-hydroxytetrahydrobiopterin dehydratase	p110
AAEL027686	Yes	No	Yes	No	ABC transporter	N/A
AAEL010500	No	Yes	No	No		GSTX2
AAEL011129	No	Yes	No	No		N/A
AAEL008789	No	Yes	No	Yes	Apolipophorin	N/A
AAEL014893	No	Yes	No	Yes	Cytochrome P450	CYP6BB2
AAEL015430	No	Yes	No	Yes	CLIP-domain serine protease	CLIPB19
AAEL001143	No	Yes	No	No		N/A
AAEL017003	Yes	No	Yes	No	CLIP domain serine protease	N/A
AAEL008668	Yes	No	Yes	No	CLIP domain serine protease	CLIPB22
AAEL008574	No	Yes	No	No		N/A
AAEL010270	Yes	No	Yes	No	CLIP domain serine protease? GNBP??	N/A
AAEL014215	No	Yes	No	No		N/A
AAEL004879	Yes	No	Yes	No	Dolichyl-phosphate mannosyltransferase subunit	N/A
AAEL004952	No	Yes	No	No		N/A
AAEL011007	Yes	No	Yes	No	FREP	N/A
AAEL004931	Yes	No	Yes	No	Hexosaminidase	N/A
AAEL006674	No	Yes	No	Yes	CLIP domain serine protease	CLIPB29
AAEL026689	Yes	No	Yes	No	lncRNA	N/A
AAEL024467	Yes	No	Yes	No	lncRNA	N/A
AAEL025975	Yes	No	Yes	No	lncRNA	N/A
AAEL020963	Yes	No	Yes	No	lncRNA	N/A
AAEL007542	No	Yes	No	No		N/A
AAEL021602	No	Yes	No	No	Cytokine receptor	N/A
AAEL000581	No	Yes	No	No		N/A
AAEL025574	No	Yes	No	No		N/A
AAEL006438	Yes	No	Yes	No	Oligosaccharyltransferase	N/A
AAEL007878	Yes	No	Yes	No	Ornithene decarboxylase	N/A
AAEL010171	Yes	No	Yes	No	PGRP	PGRPLB
AAEL002898	Yes	No	Yes	No	Pterin-4a-carbinolamine dehydratase	N/A
AAEL007807	No	Yes	No	No		CYP4D38
AAEL003076	No	Yes	No	No		N/A
AAEL004361	No	Yes	No	No		N/A
AAEL006936	No	Yes	No	No		N/A
AAEL025055	Yes	No	Yes	No	TEP	N/A
AAEL020156	No	Yes	No	No		N/A
AAEL026825	No	Yes	No	No		N/A
AAEL013656	No	Yes	No	No		N/A
AAEL006361	No	Yes	No	Yes	SCR	SCRC2
AAEL001351	No	Yes	No	Yes	Uncharacterized	N/A
AAEL029056	Yes	No	Yes	No	Uncharacterized	N/A
AAEL017455	Yes	No	Yes	No	Uncharacterized	N/A
AAEL003842	Yes	No	Yes	No	Uncharacterized	N/A
AAEL002610	No	Yes	No	Yes	CLIP-domain serine protease	N/A
AAEL006248	No	Yes	No	No		N/A
AAEL006377	No	Yes	No	Yes	LRIM	LRIM31
AAEL008658	No	Yes	No	No		LRIM16
AAEL001022	No	Yes	No	No		N/A
AAEL005617	No	Yes	No	No		N/A
AAEL002665	No	Yes	No	Yes	Metallopeptidase	N/A
AAEL006576	No	Yes	No	Yes	CLIP-domain serine protease (low confidence)	N/A
AAEL000902	No	Yes	No	No		N/A
AAEL000044	No	Yes	No	No		N/A
AAEL008485	No	Yes	No	No		N/A
AAEL004297	No	Yes	No	No		N/A
AAEL013640	No	Yes	No	No		N/A
AAEL012712	No	Yes	No	Yes	CLIP domain serine protease	CLIPC13
AAEL020466	No	Yes	No	Yes	Sulfhydryl oxidase	N/A
AAEL013990	No	Yes	No	No		N/A
AAEL010206	No	Yes	No	No		N/A
AAEL018102	No	Yes	No	No		N/A
AAEL003203	No	Yes	No	No		N/A
AAEL004343	No	Yes	No	No		OBP19
AAEL019619	No	Yes	No	No		N/A
AAEL009872	No	Yes	No	No		N/A
AAEL002917	No	Yes	No	No		N/A
AAEL012578	No	Yes	No	No		N/A
AAEL012646	No	Yes	No	No		N/A
AAEL013211	No	Yes	No	No		N/A
AAEL015450	No	Yes	No	No		N/A
AAEL006630	No	Yes	No	No		N/A
AAEL001897	No	Yes	No	No	Beta-1,3-glucan-binding protein	N/A
AAEL025915	No	Yes	No	No		N/A
AAEL004547	No	Yes	No	No		N/A
AAEL004958	No	Yes	No	No		N/A
AAEL006027	No	Yes	No	Yes	Triacylglycerol lipase	N/A
AAEL011126	No	Yes	No	Yes	Alcohol dehydrogenase	N/A
AAEL004229	No	Yes	No	No		GSTT4
AAEL004118	No	Yes	No	No		N/A
AAEL022996	No	Yes	No	No		N/A
AAEL012360	No	Yes	No	No		N/A
AAEL009205	No	Yes	No	No		N/A
AAEL014140	No	Yes	No	Yes	CLIP domain serine protease?	CLIPB24
AAEL023037	No	Yes	No	No		N/A
AAEL013484	No	Yes	No	No		N/A
AAEL012974	No	Yes	No	No		N/A
AAEL012255	No	Yes	No	No		LRIM13
AAEL002404	No	Yes	No	No		N/A
AAEL006585	No	Yes	No	Yes	Serine protease non-CLIP	N/A
AAEL009018	No	Yes	No	No		N/A
AAEL006507	No	Yes	No	No		N/A
AAEL014137	No	Yes	No	No		CLIPB25
AAEL006344	No	Yes	No	No		N/A
AAEL001194	No	Yes	No	No		FAS1
AAEL023634	No	Yes	No	No		N/A
AAEL001209	No	Yes	No	No		N/A
AAEL001485	No	Yes	No	No		N/A
AAEL000670	No	Yes	No	No		N/A
AAEL006829	No	Yes	No	No		N/A
AAEL021843	No	Yes	No	No		N/A
AAEL026069	No	Yes	No	No		N/A
AAEL002378	No	Yes	No	No		N/A
AAEL005951	No	Yes	No	No		N/A
AAEL019870	No	Yes	No	No		N/A
AAEL005008	No	Yes	No	No		N/A
AAEL023844	No	Yes	No	No		N/A
AAEL024497	No	Yes	No	No		N/A
AAEL011967	No	Yes	No	No		cry2
AAEL012639	No	Yes	No	No		N/A
AAEL007816	No	Yes	No	No		CYP4D23
AAEL021095	No	Yes	No	No		N/A
AAEL026161	No	Yes	No	No		N/A
AAEL003467	No	Yes	No	No		N/A
AAEL001289	No	Yes	No	No		N/A
AAEL004466	No	Yes	No	No		LRIM23
AAEL020590	No	Yes	No	No		N/A
AAEL008330	No	Yes	No	No		N/A
AAEL000311	No	Yes	No	No		N/A
AAEL007102	No	Yes	No	No		N/A
AAEL001816	No	Yes	No	No		N/A
AAEL009625	No	Yes	No	No		N/A
AAEL003150	No	Yes	No	No		N/A
AAEL006834	No	Yes	No	No		N/A
AAEL005221	No	Yes	No	No		N/A
AAEL024696	No	Yes	No	No		N/A
AAEL001607	No	Yes	No	No		N/A
AAEL005474	No	Yes	No	No		N/A
AAEL021532	No	Yes	No	No		N/A
AAEL025126	No	Yes	No	Yes	Glycine-rich protein (type D)	N/A
AAEL025740	No	Yes	No	No		N/A
AAEL000786	No	Yes	No	No		N/A
AAEL011520	No	Yes	No	No		N/A
AAEL006216	No	Yes	No	No		N/A
AAEL019902	No	Yes	No	No	Beta-1,3-glucan-binding protein	N/A
AAEL014526	No	Yes	No	No		N/A
AAEL025921	No	Yes	No	No		N/A
AAEL008620	No	Yes	No	No		N/A
AAEL012616	No	Yes	No	No		N/A
AAEL012858	No	Yes	No	No		N/A
AAEL010366	No	Yes	No	No		N/A
AAEL008365	No	Yes	No	Yes	LRIM	N/A
AAEL015304	No	Yes	No	Yes	Ester hydrolase	N/A
AAEL014248	No	Yes	No	Yes	Riboflavin transport protein	N/A
AAEL014350	No	Yes	No	Yes	CLIP-domain serine protease	N/A
AAEL015404	No	Yes	No	Yes	Lysozyme	LYSC7B
AAEL010125	No	Yes	No	Yes	LRIM	LRIM17
AAEL011309	No	Yes	No	No		N/A
AAEL008006	No	Yes	No	Yes	3-hydroxyacyl-coa dehydrogenase	N/A
AAEL000642	No	Yes	No	No		N/A
AAEL005482	No	Yes	No	No		CTL18
AAEL001047	No	Yes	No	No		N/A
AAEL010684	No	Yes	No	No		N/A
AAEL008144	No	Yes	No	No		N/A
AAEL006568	No	Yes	No	No		N/A
AAEL009601	No	Yes	No	No		N/A
AAEL020998	No	Yes	No	No		N/A
AAEL027549	No	Yes	No	No		N/A
AAEL021929	No	Yes	No	Yes	Glycine-rich protein (type D)	N/A
AAEL026787	No	Yes	No	No		N/A
AAEL003067	No	Yes	No	No		N/A
AAEL001325	No	Yes	No	No		N/A
AAEL002638	No	Yes	No	No		CYP9J6
AAEL027985	No	Yes	No	No		N/A
AAEL019523	No	Yes	No	No		N/A
AAEL004126	No	Yes	No	No		N/A
AAEL006607	No	Yes	No	No		N/A
AAEL004701	No	Yes	No	No		N/A
AAEL009863	No	Yes	No	No		N/A
AAEL015432	No	Yes	No	Yes	Serine protease non-CLIP	N/A
AAEL026068	No	Yes	No	No		N/A
AAEL002606	No	Yes	No	No		OBP35
AAEL001293	No	Yes	No	No		N/A
AAEL003970	No	Yes	No	No		N/A
AAEL026955	No	Yes	No	No		N/A
AAEL009899	No	Yes	No	No		N/A
AAEL025199	No	Yes	No	No		N/A
AAEL023854	No	Yes	No	No		N/A
AAEL007969	No	Yes	No	No	Serine protease non-CLIP	N/A
AAEL012162	No	Yes	No	No		N/A
AAEL013356	No	Yes	No	No		N/A
AAEL006240	No	Yes	No	No		N/A
AAEL002720	No	Yes	No	Yes	Serpin	SRPN20
AAEL010276	No	Yes	No	No		N/A
AAEL012860	No	Yes	No	No		N/A
AAEL029064	No	Yes	No	No		N/A
AAEL007033	No	Yes	No	No		N/A
AAEL004342	No	Yes	No	No		OBP18
AAEL010529	No	Yes	No	No		N/A
AAEL009810	No	Yes	No	No		N/A
AAEL019903	No	Yes	No	No	Beta-1,3-glucan-binding protein	N/A
AAEL011325	No	Yes	No	No		AKHR
AAEL002658	No	Yes	No	No		N/A
AAEL004676	No	Yes	No	No		N/A
AAEL006004	No	Yes	No	No		N/A
AAEL003746	No	Yes	No	No		N/A
AAEL006518	No	Yes	No	Yes	Cytidine deaminase	N/A
AAEL019853	No	Yes	No	Yes	CLIP-domain serine protease	N/A
AAEL014830	No	Yes	No	No		N/A
AAEL003766	No	Yes	No	No		N/A
AAEL001128	No	Yes	No	No		N/A
AAEL006667	No	Yes	No	No		N/A
AAEL022646	No	Yes	No	No		N/A
AAEL010075	No	Yes	No	No		N/A
AAEL027593	No	Yes	No	No		N/A
AAEL010284	No	Yes	No	No		N/A
AAEL007680	No	Yes	No	No		N/A
AAEL003405	No	Yes	No	No		N/A
AAEL000200	No	Yes	No	No		N/A
AAEL006446	No	Yes	No	No		N/A
AAEL001813	No	Yes	No	No		N/A
AAEL017508	No	Yes	No	No		N/A
AAEL009214	No	Yes	No	No		N/A
AAEL018137	No	Yes	No	Yes	Uncharacterized	N/A
AAEL010602	No	Yes	No	No		N/A
AAEL014516	No	Yes	No	No		N/A
AAEL023753	No	Yes	No	No		N/A
AAEL025531	No	Yes	No	Yes	Glycine-rich protein (type D)	N/A
AAEL014619	No	Yes	No	No		CYP9J22
AAEL005991	No	Yes	No	No		N/A
AAEL006995	No	Yes	No	No		N/A
AAEL007780	No	Yes	No	No		N/A
AAEL006353	No	Yes	No	No		N/A
AAEL011206	No	Yes	No	No		N/A
AAEL006102	No	Yes	No	Yes	Calcium ion-binding/Gelsolin	N/A
AAEL012120	No	Yes	No	No		N/A
AAEL000101	No	Yes	No	No		N/A
AAEL019639	No	Yes	No	No		N/A
AAEL017302	No	Yes	No	No		N/A
AAEL005790	No	Yes	No	No		N/A
AAEL009359	No	Yes	No	No		N/A
AAEL007784	No	Yes	No	No		N/A
AAEL003965	No	Yes	No	No	Calcium ion-binding/Calpain	N/A
AAEL011763	No	Yes	No	No		PPO3
AAEL009691	No	Yes	No	No		N/A
AAEL002655	No	Yes	No	Yes	Metallopeptidase	N/A
AAEL014386	No	Yes	No	No		N/A
AAEL003259	No	Yes	No	No		N/A
AAEL008527	No	Yes	No	No		N/A
AAEL006467	No	Yes	No	No		N/A
AAEL000651	No	Yes	No	No		N/A
AAEL007103	No	Yes	No	No		LRIM15
AAEL014426	No	Yes	No	No		N/A
AAEL017293	No	Yes	No	No	Cuticle protein	N/A
AAEL020097	No	Yes	No	No	lncRNA	N/A
AAEL000111	No	Yes	No	No		N/A
AAEL002629	No	Yes	No	Yes	CLIP-domain serine protease	N/A
AAEL010917	No	Yes	No	No		N/A
AAEL002796	No	Yes	No	No		N/A
AAEL026731	No	Yes	No	No		N/A
AAEL003184	No	Yes	No	No		N/A
AAEL011624	No	Yes	No	No		N/A
AAEL020430	No	Yes	No	No		N/A
AAEL014556	No	Yes	No	No		N/A
AAEL019856	No	Yes	No	No		N/A
AAEL007432	No	Yes	No	No		N/A
AAEL019468	No	Yes	No	No		N/A
AAEL010062	No	Yes	No	No		N/A
AAEL017334	No	Yes	No	No	Chitin-binding	N/A
AAEL014600	No	Yes	No	No		N/A
AAEL007055	No	Yes	No	No		N/A
AAEL024675	No	Yes	No	No		N/A
AAEL004728	No	Yes	No	No		N/A
AAEL002385	No	Yes	No	No		CCEAE3B
AAEL001087	No	Yes	No	No		N/A
AAEL022261	No	Yes	No	No		N/A
AAEL000227	No	Yes	No	No		SCRB8
AAEL004242	No	Yes	No	No		N/A
AAEL014413	No	Yes	No	No		CYP304C1
AAEL003722	No	Yes	No	No		N/A
AAEL021664	No	Yes	No	No		N/A
AAEL002269	No	Yes	No	No		N/A
AAEL017512	No	Yes	No	No		N/A
AAEL025367	No	Yes	No	No	lncRNA	N/A
AAEL014609	No	Yes	No	No		CYP9J26
AAEL011566	No	Yes	No	No		N/A
AAEL019834	No	Yes	No	No		N/A
AAEL010337	No	Yes	No	No		N/A
AAEL022632	No	Yes	No	No		N/A
AAEL002880	No	Yes	No	No		N/A
AAEL000757	No	Yes	No	No		N/A
AAEL004048	No	Yes	No	No		N/A
AAEL006323	No	Yes	No	No		N/A
AAEL007259	No	Yes	No	No	Uncharacterized	N/A
AAEL017132	No	Yes	No	Yes	Lysozyme	LYSC4
AAEL001100	No	Yes	No	No		N/A
AAEL023509	No	Yes	No	No		N/A
AAEL014366	No	Yes	No	No		N/A
AAEL008701	No	Yes	No	No		N/A
AAEL002669	No	Yes	No	No		N/A
AAEL022849	No	Yes	No	No		N/A
AAEL007126	No	Yes	No	No		N/A
AAEL003255	No	Yes	No	No		N/A
AAEL011730	No	Yes	No	No		N/A
AAEL003899	No	Yes	No	No		N/A
AAEL005336	No	Yes	No	No		N/A
AAEL013611	No	Yes	No	No		N/A
AAEL014246	No	Yes	No	Yes	Uncharacterized	N/A
AAEL000213	No	Yes	No	Yes	D-amino acid oxidase	N/A
AAEL005001	No	Yes	No	No		N/A
AAEL019797	No	Yes	No	No		N/A
AAEL002731	No	Yes	No	No		SRPN14
AAEL009291	No	Yes	No	No		N/A
AAEL011130	No	Yes	No	Yes	Alcohol dehydrogenase	N/A
AAEL004616	No	Yes	No	No		N/A
AAEL019650	No	Yes	No	No		N/A
AAEL012852	No	Yes	No	No		N/A
AAEL006687	No	Yes	No	No		N/A
AAEL003606	No	Yes	No	No		N/A
AAEL021734	No	Yes	No	No		N/A
AAEL000451	Yes	No	No	No		N/A
AAEL023862	Yes	No	No	No		N/A
AAEL026353	Yes	No	No	No		N/A
AAEL006921	Yes	No	No	No		N/A
AAEL000559	Yes	No	No	No		N/A
AAEL003130	Yes	No	No	No		N/A
AAEL008367	Yes	No	No	No		N/A
AAEL021140	Yes	No	No	No		N/A
AAEL002331	Yes	No	No	No		N/A
AAEL001241	Yes	No	No	No		N/A
AAEL022658	Yes	No	No	No		N/A
AAEL021557	Yes	No	No	No		pirk
AAEL012902	Yes	No	No	No		N/A
AAEL020477	Yes	No	No	No		N/A
AAEL014302	Yes	No	No	No		N/A
AAEL005391	Yes	No	No	No		N/A
AAEL000859	Yes	No	No	No		N/A
AAEL000505	Yes	No	No	No		N/A
AAEL007880	Yes	No	No	No		N/A
AAEL003951	Yes	No	No	No		N/A
AAEL008079	Yes	No	No	No		N/A
AAEL005401	Yes	No	No	No		N/A
AAEL020340	Yes	No	No	No		N/A
AAEL000931	Yes	No	No	No		N/A
AAEL027096	Yes	No	No	No		N/A
AAEL002686	Yes	No	No	No		N/A
AAEL013327	Yes	No	No	No		N/A
AAEL012395	Yes	No	No	No		N/A
AAEL008656	Yes	No	No	No		N/A
AAEL001287	Yes	No	No	No		N/A
AAEL007450	Yes	No	No	No		N/A
AAEL008404	Yes	No	No	No		CLIPA16
AAEL004327	Yes	No	No	No		N/A
AAEL010783	Yes	No	No	No		N/A
AAEL024196	Yes	No	No	No		N/A
AAEL001565	Yes	No	No	No		N/A
AAEL023605	Yes	No	No	No		N/A
AAEL021010	Yes	No	No	No		N/A
AAEL010379	Yes	No	No	No		N/A
AAEL005037	Yes	No	No	No		N/A
AAEL005738	Yes	No	No	No		N/A
AAEL014161	Yes	No	No	No		N/A
AAEL006039	Yes	No	No	No		N/A
AAEL024454	Yes	No	No	No		N/A
AAEL010508	Yes	No	No	No		N/A
AAEL004694	Yes	No	No	No		N/A
AAEL027027	Yes	No	No	No		N/A
AAEL014361	Yes	No	No	No		N/A
AAEL013494	Yes	No	No	No		N/A
AAEL002590	Yes	No	No	No		N/A
AAEL002701	Yes	No	No	No		N/A
AAEL013458	Yes	No	No	No		N/A
AAEL007065	Yes	No	No	No		Arf1
AAEL008489	Yes	No	No	No		N/A
AAEL009171	Yes	No	No	No		N/A
AAEL000851	Yes	No	No	No		N/A
AAEL009946	Yes	No	No	No		N/A
AAEL022387	Yes	No	No	No		N/A
AAEL000275	Yes	No	No	No		N/A
AAEL008408	Yes	No	No	No		N/A
AAEL019957	Yes	No	No	No		N/A
AAEL011371	Yes	No	No	No		N/A
AAEL027028	Yes	No	No	No		N/A
AAEL013756	Yes	No	No	No		N/A
AAEL007261	Yes	No	No	No		N/A
AAEL000090	Yes	No	No	No		N/A
AAEL001307	Yes	No	No	No		N/A
AAEL017136	Yes	No	No	No		CYP325V1
AAEL007374	Yes	No	No	No		N/A
AAEL004949	Yes	No	No	No		N/A
AAEL003622	Yes	No	No	No		N/A
AAEL019536	Yes	No	No	No		N/A
AAEL026603	Yes	No	No	No		N/A
AAEL023644	Yes	No	No	No		N/A
AAEL003084	Yes	No	No	No		N/A
AAEL002499	Yes	No	No	No		N/A
AAEL018326	Yes	No	No	No		N/A
AAEL022187	Yes	No	No	No		N/A
AAEL000947	Yes	No	No	No		spase22-23
AAEL003301	Yes	No	No	No		N/A
AAEL028028	Yes	No	No	No		N/A
AAEL013078	Yes	No	No	No		N/A
AAEL029008	Yes	No	No	No		N/A
AAEL008425	Yes	No	No	No		N/A
AAEL023926	Yes	No	No	No		N/A
AAEL005666	Yes	No	No	No		N/A
AAEL011200	Yes	No	No	No		N/A
AAEL006321	Yes	No	No	No		N/A
AAEL019312	Yes	No	No	No		N/A
AAEL025744	Yes	No	No	No		N/A
AAEL027453	Yes	No	No	No		N/A
AAEL019611	Yes	No	No	No		N/A
AAEL013304	Yes	No	No	No		N/A
AAEL002661	Yes	No	No	No		N/A
AAEL001480	Yes	No	No	No		N/A
AAEL020465	Yes	No	No	No		N/A
AAEL008232	Yes	No	No	No		N/A
AAEL025296	Yes	No	No	No		N/A
AAEL021180	Yes	No	No	No		N/A
AAEL023729	Yes	No	No	No		N/A
AAEL021072	Yes	No	No	No		N/A
AAEL019436	Yes	No	No	No		N/A
AAEL027474	Yes	No	No	No		N/A
AAEL027315	Yes	No	No	No		N/A
AAEL006702	Yes	No	No	No		N/A
AAEL026962	Yes	No	No	No		N/A
AAEL009745	Yes	No	No	No		N/A
AAEL010465	Yes	No	No	No		N/A
AAEL025013	Yes	No	No	No		N/A
AAEL027749	Yes	No	No	No		N/A
AAEL008135	Yes	No	No	No		N/A
AAEL019537	Yes	No	No	No		N/A
AAEL011337	Yes	No	No	No		N/A
AAEL000500	Yes	No	No	No		N/A
AAEL001084	Yes	No	No	No		CLIPB21
AAEL003290	Yes	No	No	No		N/A
AAEL009077	Yes	No	No	No		ALP1
AAEL002777	Yes	No	No	No		N/A
AAEL019603	Yes	No	No	No		N/A
AAEL020182	Yes	No	No	No		N/A
AAEL012509	Yes	No	No	No		N/A
AAEL024267	Yes	No	No	No		N/A
AAEL022501	Yes	No	No	No		N/A
AAEL009850	Yes	No	No	No		GALE14
AAEL012698	Yes	No	No	No		N/A
AAEL021952	Yes	No	No	No		N/A
AAEL020806	Yes	No	No	No		N/A
AAEL014990	Yes	No	No	No		N/A
AAEL014170	Yes	No	No	No		N/A
AAEL029062	Yes	No	No	No		N/A
AAEL023278	Yes	No	No	No		N/A
AAEL023466	Yes	No	No	No		N/A
AAEL024721	Yes	No	No	No		N/A
AAEL020162	Yes	No	No	No		N/A
AAEL000850	Yes	No	No	No		N/A
AAEL014372	Yes	No	No	No		N/A
AAEL002219	Yes	No	No	No		N/A
AAEL017702	Yes	No	No	No		U6
AAEL028846	Yes	No	No	No		N/A
AAEL008472	Yes	No	No	No		N/A
AAEL025615	Yes	No	No	No		N/A
AAEL019601	Yes	No	No	No		N/A

### Sheet: Anopheles
	Significantly higher in:
Gene ID	Bacterial HK	Ca HK	Category/Function	Symbol
AGAP000694	Yes	No		CecB
AGAP013323	Yes	No		N/A
AGAP028568	Yes	No		N/A
AGAP000989	Yes	No		CPAP3-A1a
AGAP004700	Yes	No		N/A
AGAP007347	Yes	No	Lysozyme	LYSC1
AGAP010811	Yes	No	FREP	N/A
AGAP009591	Yes	No		N/A
AGAP010658	Yes	No		N/A
AGAP003200	Yes	No		N/A
AGAP009635	Yes	No		N/A
AGAP000376	Yes	No	Transferrin	Tsf1
AGAP010812	Yes	No	TEP	TEP4
AGAP028360	Yes	No		ND2
AGAP002593	Yes	No		N/A
AGAP028373	Yes	No		ND3
AGAP006194	Yes	No		N/A
AGAP006195	Yes	No		N/A
AGAP028386	Yes	No		ND6
AGAP029826	Yes	No	Tox-SGS domain-containing protein	N/A
AGAP010596	Yes	No		N/A
AGAP013252	Yes	No	Serine protease non-CLIP	N/A
AGAP000693	Yes	No	AMP/Cecropin	CEC1
AGAP028380	Yes	No		ND5
AGAP007039	Yes	No	LRIM	LRIM4
AGAP011354	Yes	No		N/A
AGAP009634	Yes	No		N/A
AGAP008306	Yes	No		N/A
AGAP008468	Yes	No		N/A
AGAP011294	Yes	No	AMP/Defensin	DEF1
AGAP008783	Yes	No		N/A
AGAP000692	Yes	No		CEC2
AGAP008307	Yes	No		N/A
AGAP028371	Yes	No		COX3
AGAP008861	Yes	No		N/A
AGAP012401	Yes	No		AGM1
AGAP013544	Yes	No	L-gulonate 3-dehydrogenase	N/A
AGAP010935	Yes	No	Porphobilinogen synthase	N/A
AGAP028898	Yes	No		SSU_rRNA_eukarya
AGAP010863	Yes	No		N/A
AGAP007793	Yes	No		N/A
AGAP000365	Yes	No		N/A
AGAP004746	Yes	No		Thoc5
AGAP000877	Yes	No		CYP4G17
AGAP010047	Yes	No		N/A
AGAP005772	Yes	No		N/A
AGAP004787	Yes	No		N/A
AGAP006404	Yes	No		N/A
AGAP000536	Yes	No	PGRP	PGRPS1
AGAP010236	Yes	No		N/A
AGAP013543	Yes	No		N/A
AGAP000184	No	Yes		N/A
AGAP009931	Yes	No		N/A
AGAP001601	Yes	No		N/A
AGAP028366	Yes	No		COX2
AGAP012413	Yes	No		CycA
AGAP006063	Yes	No		N/A
AGAP011317	Yes	No		N/A
AGAP029459	Yes	No		#N/A
AGAP007725	Yes	No		N/A
AGAP003397	Yes	No		N/A
AGAP010131	Yes	No		N/A
AGAP001969	No	Yes		N/A
AGAP004324	No	Yes		N/A
AGAP008503	No	Yes		N/A
AGAP006986	No	Yes		N/A
AGAP005846	No	Yes		N/A
AGAP007343	No	Yes	Lysozyme	LYSC2
AGAP009489	No	Yes	Cytidine deaminase	N/A
AGAP011787	No	Yes	CLIP-domain serine protease	CLIPA5
AGAP010600	No	Yes		ILP2
AGAP012697	No	Yes		N/A
AGAP003515	No	Yes		NIT8537
AGAP029784	No	Yes		St3
AGAP002270	No	Yes		CLIPB7
AGAP028541	No	Yes	Uncharacterized	N/A
AGAP001890	No	Yes	Metallothionein	N/A
AGAP000402	No	Yes	Tango protein	N/A
AGAP003449	No	Yes		N/A
AGAP013079	No	Yes		N/A
AGAP004115	No	Yes	Cystinosin	N/A
AGAP008440	No	Yes		N/A
AGAP012011	No	Yes		N/A
AGAP003691	No	Yes	CLIP-domain serine protease	N/A
AGAP006426	No	Yes		N/A
AGAP010385	No	Yes		N/A
AGAP029163	No	Yes		N/A
AGAP007411	No	Yes		CTLMA1
AGAP012067	No	Yes		N/A
AGAP001889	No	Yes	Uncharacterized	N/A
AGAP011355	No	Yes	Immunoglobulin/fibronectin-like	N/A
AGAP010398	No	Yes	Monooxygenase	N/A
AGAP003748	No	Yes		N/A
AGAP000893	No	Yes	Uncharacterized	N/A
AGAP013468	No	Yes		N/A
AGAP028138	No	Yes		N/A
AGAP029591	No	Yes		N/A
AGAP029365	No	Yes	Uncharacterized	N/A
AGAP011390	No	Yes		N/A
AGAP028615	No	Yes	Neurotransmitter transmembrane transport	N/A
AGAP003904	No	Yes		N/A
AGAP001021	No	Yes	Dihydropyrimidine dehydrogenase (NADP+)	N/A
AGAP009212	No	Yes		SRPN6
AGAP009098	No	Yes	Aminoacyltransferase	N/A
AGAP029366	No	Yes	Retrotransposon gag domain-containing protein	N/A
AGAP003720	No	Yes	Calcium ion-binding/Annexin	N/A
AGAP013487	No	Yes	CLIP-domain serine protease	N/A
AGAP029349	No	Yes		N/A
AGAP029372	No	Yes	Retrotransposon gag domain-containing protein	N/A
AGAP011792	No	Yes	CLIP-domain serine protease	CLIPA7
AGAP005340	No	Yes		N/A
AGAP001792	No	Yes		N/A
AGAP004383	No	Yes		GSTD10
AGAP001376	No	Yes	Serpin	SRPN17
AGAP000899	No	Yes		N/A
AGAP009214	No	Yes	CLIP-domain serine protease	N/A
AGAP007666	No	Yes		N/A
AGAP007054	No	Yes	Sulfate transporter	N/A
AGAP012991	No	Yes	Actin-binding protein	N/A
AGAP009213	No	Yes	Serpin	SRPN16
AGAP010240	No	Yes		ESP
AGAP005133	No	Yes		N/A
AGAP004880	No	Yes	Lactate dehydrogenase	N/A
AGAP011981	No	Yes	Uncharacterized	N/A
AGAP004935	No	Yes		N/A
AGAP005496	No	Yes		LRIM12
AGAP009985	No	Yes	4-nitrophenylphosphatase	N/A
AGAP003057	No	Yes	CLIP-domain serine protease	CLIPB8
AGAP011806	No	Yes		N/A
AGAP004170	No	Yes	Uncharacterized	N/A
AGAP009569	No	Yes		N/A
AGAP011505	No	Yes	Cuticle protein	N/A
AGAP005242	No	Yes		N/A
AGAP009215	No	Yes	CLIP-domain serine protease	CLIPB18
AGAP029701	No	Yes		N/A
AGAP009835	No	Yes		ABCC14
AGAP000188	No	Yes	UMP salvage - uridine phosphorylase	N/A
AGAP029707	No	Yes	Uncharacterized	N/A
AGAP003247	No	Yes	CLIP-domain serine protease	CLIPB19
AGAP002263	No	Yes		N/A
AGAP008165	No	Yes		N/A
AGAP001093	No	Yes		N/A
AGAP012971	No	Yes	Ecdysteroid kinase	N/A
AGAP003350	No	Yes	Pyruvate carboxykinase	N/A
AGAP001775	No	Yes		ABCC2
AGAP000784	No	Yes		N/A
AGAP008209	No	Yes	Cytochrome P450	CYP6M1
AGAP013348	No	Yes	Glycine-rich protein (type A)	N/A
AGAP011600	No	Yes		N/A
AGAP006711	No	Yes	Serine protease non-CLIP	chym3
AGAP009463	No	Yes		ABCG11
AGAP008904	No	Yes		N/A
AGAP007650	No	Yes		N/A
AGAP005100	No	Yes	Vacuolar protein sorting 60	Vps60
AGAP028201	No	Yes	Uncharacterized	N/A
AGAP002557	No	Yes	Glucose dehydrogenase	N/A
AGAP005933	No	Yes		ikk2
AGAP028065	No	Yes		N/A
AGAP029495	No	Yes		N/A
AGAP002695	No	Yes		N/A
AGAP011805	No	Yes	Ornithene decarboxylase	N/A
AGAP028525	No	Yes		N/A
AGAP009110	No	Yes	Beta-1,3-glucan-binding protein	N/A
AGAP010557	No	Yes	B-cell receptor-associated protein	N/A
AGAP013117	No	Yes	Serine protease non-CLIP	N/A
AGAP012032	No	Yes		N/A
AGAP007891	No	Yes		N/A
AGAP010530	No	Yes	CLIP-domain serine protease	CLIPE4
AGAP003251	No	Yes		CLIPB1
AGAP006900	No	Yes	Uncharacterized	N/A
AGAP004148	No	Yes		CLIPB5
AGAP013453	No	Yes	Uncharacterized	N/A
AGAP004737	No	Yes		N/A
AGAP011781	No	Yes	CLIP-domain serine protease	CLIPA12
AGAP009145	No	Yes	Uncharacterized	N/A
AGAP011391	No	Yes		N/A
AGAP003878	No	Yes	LRIM	N/A
AGAP009670	No	Yes		SRPN4
AGAP003713	No	Yes		N/A
AGAP004529	No	Yes		N/A
AGAP001732	No	Yes		N/A
AGAP000605	No	Yes		N/A
AGAP006379	No	Yes		ABCA1
AGAP007994	No	Yes		N/A
AGAP001945	No	Yes		N/A
AGAP008004	No	Yes		N/A
AGAP004382	No	Yes		GSTD3
AGAP008061	No	Yes		IDGF4
AGAP005162	No	Yes	Calcium ion-binding/Cadherin	N/A
AGAP029607	No	Yes	Lipase	N/A
AGAP012843	No	Yes		N/A
AGAP013005	No	Yes	Glycine-rich protein (type B)	N/A
AGAP007605	No	Yes		N/A
AGAP005693	No	Yes	LRIM	LRIM17
AGAP008213	No	Yes	Cytochrome P450	CYP6M3
AGAP028006	No	Yes		#N/A
AGAP005847	No	Yes	Hydroxymethylglutaryl-CoA synthase	N/A
AGAP007938	No	Yes		cact
AGAP009649	No	Yes		N/A
AGAP003315	No	Yes		N/A
AGAP005377	No	Yes		N/A
AGAP007564	No	Yes		N/A
AGAP005889	No	Yes	Glycine-rich protein (type F)	N/A
AGAP009897	No	Yes		N/A
AGAP004378	No	Yes	Glutathione S-transferase	GSTD11
AGAP002244	No	Yes		N/A
AGAP008049	No	Yes		N/A
AGAP003981	No	Yes		N/A
AGAP002101	No	Yes	tRNA synthetase	N/A
AGAP006710	No	Yes	Serine protease non-CLIP	CHYM2
AGAP002626	No	Yes		N/A
AGAP003141	No	Yes	Ecdysone-inducible protein	N/A
AGAP002032	No	Yes	Vitellogenin	N/A
AGAP000897	No	Yes		N/A
AGAP009701	No	Yes	tRNA synthetase	Aats-ala
AGAP007990	No	Yes		N/A
AGAP003757	No	Yes	Ecdysteroid kinase	N/A
AGAP010892	No	Yes		N/A
AGAP002288	No	Yes		N/A
AGAP013359	No	Yes		N/A
AGAP008297	No	Yes		N/A
AGAP012291	No	Yes	Cytochrome P450	CYP9J3
AGAP009221	No	Yes		SRPN5
AGAP001422	No	Yes		N/A
AGAP001712	No	Yes		N/A
AGAP002945	No	Yes		N/A
AGAP004528	No	Yes		N/A
AGAP008536	No	Yes		N/A
AGAP011319	No	Yes	Pacifastin	N/A
AGAP008265	No	Yes		N/A
AGAP009490	No	Yes	Uncharacterized	N/A
AGAP007218	No	Yes		N/A
AGAP012946	No	Yes	Serine protease non-CLIP	N/A
AGAP005630	No	Yes		N/A
AGAP028186	No	Yes		N/A
AGAP010451	No	Yes		N/A
